# Comparison of Gene Expression During Early Phases of Limb Regeneration Between Regeneration-permissive Neotenic and Regeneration-deficient Metamorphic Axolotl

**DOI:** 10.1101/693911

**Authors:** Mustafa Sibai, Ebru Altuntaş, Barış Ethem Süzek, Betül Şahin, Cüneyd Parlayan, Gürkan Öztürk, Ahmet Tarık Baykal, Turan Demircan

## Abstract

The axolotl (*Ambystoma Mexicanum*) salamander, an urodele amphibian, has an exceptional regenerative capacity to fully restore an amputated limb throughout the life-long lasting neoteny. By contrast, when axolotls are experimentally induced to metamorphosis, attenuation of the limb’s regenerative competence is noticeable. Here, we sought to discern the proteomic profiles of the early stages of blastema formation of neotenic and metamorphic axolotls after limb amputation by means of LC-MS/MS technology. We quantified a total of 714 proteins having an adjusted p < 0.01 with FC greater or equal to 2 between two conditions. Principal component analysis revealed a conspicuous clustering between neotenic and metamorphic samples at 7 days post-amputation. Different set of proteins was identified as differentially expressed at all of the time points (1, 4, and 7 days post-amputations against day0) for neotenic and metamorphic stages. Although functional enrichment analyses underline the presence of common pathways between regenerative and nonregenerative stages, cell proliferation and its regulation associated pathways, immune system related pathways and muscle tissue and ECM remodeling and degradation pathways were represented at different rate between both stages. To validate the proteomics results and provide evidence for the putative link between immune system activity and regenerative potential, qRT-PCR for selected genes was performed.
