## Supplementary material for "Comparison of Gene Expression During Early Phases of Limb Regeneration Between Regeneration-permissive Neotenic and Regeneration-deficient Metamorphic Axolotl": Table S1

### Sheet: Sheet1
ONTOLOGY	ID	Description	GeneRatio	BgRatio	pvalue	p.adjust	qvalue	geneID	Count
BP	GO:0031034	myosin filament assembly	3/62	10/23239	2.14124e-06	0.0016756	0.00139606	Ttn/Mybpc1/Mybpc3	3
BP	GO:0031033	myosin filament organization	3/62	12/23239	3.91067e-06	0.0016756	0.00139606	Ttn/Mybpc1/Mybpc3	3
BP	GO:0030240	skeletal muscle thin filament assembly	3/62	13/23239	5.0742e-06	0.0016756	0.00139606	Ttn/Mybpc1/Mybpc3	3
BP	GO:0014866	skeletal myofibril assembly	3/62	14/23239	6.44579e-06	0.0016756	0.00139606	Ttn/Mybpc1/Mybpc3	3
BP	GO:0045214	sarcomere organization	4/62	46/23239	6.89003e-06	0.0016756	0.00139606	Krt8/Ttn/Mybpc1/Mybpc3	4
BP	GO:0045104	intermediate filament cytoskeleton organization	4/62	48/23239	8.18289e-06	0.0016756	0.00139606	Krt17/Nefm/Ina/Vim	4
BP	GO:0045103	intermediate filament-based process	4/62	49/23239	8.8925e-06	0.0016756	0.00139606	Krt17/Nefm/Ina/Vim	4
BP	GO:0048739	cardiac muscle fiber development	3/62	17/23239	1.1973e-05	0.00197405	0.00164471	Ttn/Mybpc1/Mybpc3	3
BP	GO:0055008	cardiac muscle tissue morphogenesis	4/62	76/23239	5.10254e-05	0.00560855	0.00467286	Tgfbr3/Ttn/Mybpc1/Mybpc3	4
BP	GO:0032963	collagen metabolic process	4/62	97/23239	0.000132158	0.0108948	0.0090772	Tgfbr3/Arg1/Vim/Ctss	4
BP	GO:0055006	cardiac cell development	4/62	103/23239	0.000166638	0.0129292	0.0107722	Tgfbr3/Ttn/Mybpc1/Mybpc3	4
BP	GO:0010927	cellular component assembly involved in morphogenesis	4/62	105/23239	0.000179452	0.0131499	0.010956	Krt8/Ttn/Mybpc1/Mybpc3	4
BP	GO:0045861	negative regulation of proteolysis	6/62	344/23239	0.000308183	0.0204998	0.0170798	Cast/Serping1/Erlec1/Por/Serpinb5/Itih5	6
BP	GO:0016485	protein processing	5/62	228/23239	0.000357193	0.0224351	0.0186922	Cast/Ctnnd1/Serping1/Ctss/Fga	5
BP	GO:0051592	response to calcium ion	4/62	128/23239	0.000382585	0.0229377	0.019111	Ttn/Cpne3/Fga/Cpne8	4
BP	GO:0055119	relaxation of cardiac muscle	2/62	13/23239	0.000536015	0.0294585	0.0245438	Ttn/Chga	2
BP	GO:0051712	positive regulation of killing of cells of other organism	2/62	14/23239	0.000624276	0.0329368	0.0274419	Prf1/Arg1	2
BP	GO:1901077	regulation of relaxation of muscle	2/62	15/23239	0.000719082	0.0351285	0.0292679	Ttn/Chga	2
BP	GO:0003007	heart morphogenesis	5/62	274/23239	0.000821473	0.0386972	0.0322413	Tgfbr3/Ttn/Mybpc1/Fat4/Mybpc3	5
BP	GO:0006936	muscle contraction	5/62	280/23239	0.000905064	0.0411648	0.0342972	Ttn/Mybpc1/Myh1/Chga/Mybpc3	5
BP	GO:0070613	regulation of protein processing	3/62	75/23239	0.00106497	0.0451197	0.0375922	Cast/Ctnnd1/Serping1	3
BP	GO:0048747	muscle fiber development	3/62	77/23239	0.00114932	0.0451197	0.0375922	Ttn/Mybpc1/Mybpc3	3
BP	GO:1903317	regulation of protein maturation	3/62	77/23239	0.00114932	0.0451197	0.0375922	Cast/Ctnnd1/Serping1	3
BP	GO:0002043	blood vessel endothelial cell proliferation involved in sprouting angiogenesis	2/62	19/23239	0.00116305	0.0451197	0.0375922	Jcad/Bmper	2
BP	GO:0042730	fibrinolysis	2/62	20/23239	0.00129007	0.0472666	0.0393809	Serping1/Fga	2
CC	GO:0031672	A band	5/61	41/23416	7.07596e-08	1.28075e-05	9.45944e-06	Rpl7/Ttn/Mybpc1/Myh1/Mybpc3	5
CC	GO:0005882	intermediate filament	6/61	127/23416	9.83035e-07	8.89646e-05	6.57081e-05	Krt17/Krt42/Nefm/Ina/Vim/Krt8	6
CC	GO:0045111	intermediate filament cytoskeleton	6/61	165/23416	4.50335e-06	0.000271702	0.000200676	Krt17/Krt42/Nefm/Ina/Vim/Krt8	6
CC	GO:0030017	sarcomere	6/61	182/23416	7.90608e-06	0.000332854	0.000245841	Rpl7/Krt8/Ttn/Mybpc1/Myh1/Mybpc3	6
CC	GO:0016460	myosin II complex	3/61	16/23416	9.19486e-06	0.000332854	0.000245841	Ttn/Myh1/Mybpc3	3
CC	GO:0044449	contractile fiber part	6/61	196/23416	1.20624e-05	0.000363884	0.00026876	Rpl7/Krt8/Ttn/Mybpc1/Myh1/Mybpc3	6
CC	GO:0030016	myofibril	6/61	205/23416	1.55611e-05	0.000402365	0.000297182	Rpl7/Krt8/Ttn/Mybpc1/Myh1/Mybpc3	6
CC	GO:0043292	contractile fiber	6/61	220/23416	2.31817e-05	0.000490034	0.000361932	Rpl7/Krt8/Ttn/Mybpc1/Myh1/Mybpc3	6
CC	GO:0031430	M band	3/61	22/23416	2.50057e-05	0.000490034	0.000361932	Ttn/Mybpc1/Mybpc3	3
CC	GO:0015629	actin cytoskeleton	8/61	466/23416	2.70737e-05	0.000490034	0.000361932	Arhgap32/Pls3/Ttn/Arpc4/Cap1/Mybpc1/Myh1/Mybpc3	8
CC	GO:0014069	postsynaptic density	7/61	387/23416	6.45866e-05	0.000943846	0.000697112	Hnrnpa3/Cast/Rpl7/Ctnnd1/Arhgap32/Nefm/Exoc4	7
CC	GO:0005865	striated muscle thin filament	3/61	30/23416	6.49525e-05	0.000943846	0.000697112	Ttn/Mybpc1/Mybpc3	3
CC	GO:0032279	asymmetric synapse	7/61	390/23416	6.77901e-05	0.000943846	0.000697112	Hnrnpa3/Cast/Rpl7/Ctnnd1/Arhgap32/Nefm/Exoc4	7
CC	GO:0036379	myofilament	3/61	32/23416	7.9057e-05	0.00102209	0.000754905	Ttn/Mybpc1/Mybpc3	3
CC	GO:0098984	neuron to neuron synapse	7/61	415/23416	9.98882e-05	0.00120532	0.000890231	Hnrnpa3/Cast/Rpl7/Ctnnd1/Arhgap32/Nefm/Exoc4	7
CC	GO:0099572	postsynaptic specialization	7/61	426/23416	0.000117478	0.00127907	0.000944703	Hnrnpa3/Cast/Rpl7/Ctnnd1/Arhgap32/Nefm/Exoc4	7
CC	GO:0005938	cell cortex	6/61	296/23416	0.000120134	0.00127907	0.000944703	Ctnnd1/Arhgap32/Cap1/Pla2g4c/Fga/Exoc4	6
CC	GO:0062023	collagen-containing extracellular matrix	6/61	330/23416	0.000216571	0.00215521	0.00159181	Sftpd/Serping1/Anxa4/Bmper/Fga/Itih5	6
CC	GO:0031012	extracellular matrix	7/61	474/23416	0.000226237	0.00215521	0.00159181	Sftpd/Tgfbr3/Serping1/Anxa4/Bmper/Fga/Itih5	7
CC	GO:0030018	Z disc	4/61	122/23416	0.000290971	0.00255451	0.00188673	Krt8/Ttn/Mybpc1/Mybpc3	4
CC	GO:0005883	neurofilament	2/61	10/23416	0.00029638	0.00255451	0.00188673	Nefm/Ina	2
CC	GO:0031674	I band	4/61	134/23416	0.000415603	0.00341928	0.00252544	Krt8/Ttn/Mybpc1/Mybpc3	4
CC	GO:0005788	endoplasmic reticulum lumen	3/61	57/23416	0.000445264	0.00350403	0.00258803	Hsp90b1/Erlec1/Txndc5	3
CC	GO:0016459	myosin complex	3/61	60/23416	0.00051786	0.00390553	0.00288457	Ttn/Myh1/Mybpc3	3
CC	GO:0032982	myosin filament	2/61	17/23416	0.000885266	0.00640933	0.00473385	Myh1/Mybpc3	2
CC	GO:0099571	postsynaptic cytoskeleton	2/61	19/23416	0.00110937	0.0077229	0.00570403	Nefm/Ina	2
CC	GO:0099568	cytoplasmic region	6/61	454/23416	0.0011591	0.00777027	0.00573902	Ctnnd1/Arhgap32/Cap1/Pla2g4c/Fga/Exoc4	6
MF	GO:0005200	structural constituent of cytoskeleton	7/61	67/22744	5.36596e-10	9.17579e-08	7.2864e-08	Pls3/Ina/Vim/Ttn/Arpc4/Mybpc1/Mybpc3	7
MF	GO:0051371	muscle alpha-actinin binding	3/61	15/22744	8.16259e-06	0.000556316	0.000441765	Ttn/Mybpc1/Mybpc3	3
MF	GO:0005544	calcium-dependent phospholipid binding	4/61	53/22744	1.24265e-05	0.000556316	0.000441765	Anxa4/Cpne3/Pla2g4c/Cpne8	4
MF	GO:0051015	actin filament binding	6/61	193/22744	1.30132e-05	0.000556316	0.000441765	Pls3/Ttn/Arpc4/Mybpc1/Myh1/Mybpc3	6
MF	GO:0008307	structural constituent of muscle	3/61	23/22744	3.12891e-05	0.00107009	0.000849745	Ttn/Mybpc1/Mybpc3	3
MF	GO:0051393	alpha-actinin binding	3/61	32/22744	8.61368e-05	0.0024549	0.00194941	Ttn/Mybpc1/Mybpc3	3
MF	GO:0003779	actin binding	7/61	414/22744	0.00011775	0.00287646	0.00228417	Pls3/Ttn/Arpc4/Cap1/Mybpc1/Myh1/Mybpc3	7
MF	GO:0042805	actinin binding	3/61	42/22744	0.000195596	0.00418086	0.00331998	Ttn/Mybpc1/Mybpc3	3
MF	GO:0030506	ankyrin binding	2/61	23/22744	0.00172635	0.0328006	0.0260467	Ttn/Iqschfp	2
MF	GO:0004866	endopeptidase inhibitor activity	4/61	199/22744	0.00201037	0.0343773	0.0272987	Cast/Serping1/Serpinb5/Itih5	4
MF	GO:0061135	endopeptidase regulator activity	4/61	207/22744	0.00231929	0.0348145	0.0276459	Cast/Serping1/Serpinb5/Itih5	4
MF	GO:0030414	peptidase inhibitor activity	4/61	210/22744	0.00244312	0.0348145	0.0276459	Cast/Serping1/Serpinb5/Itih5	4
MF	GO:0098918	structural constituent of synapse	2/61	29/22744	0.00274185	0.0360658	0.0286395	Pls3/Ina	2
MF	GO:0004867	serine-type endopeptidase inhibitor activity	3/61	118/22744	0.00393603	0.0462724	0.0367445	Serping1/Serpinb5/Itih5	3
MF	GO:0061134	peptidase regulator activity	4/61	242/22744	0.00405899	0.0462724	0.0367445	Cast/Serping1/Serpinb5/Itih5	4
