## Supplementary material for "Comparison of Gene Expression During Early Phases of Limb Regeneration Between Regeneration-permissive Neotenic and Regeneration-deficient Metamorphic Axolotl": Table S2

### Sheet: Sheet1
ONTOLOGY	ID	Description	GeneRatio	BgRatio	pvalue	p.adjust	qvalue	geneID	Count
BP	GO:0010927	cellular component assembly involved in morphogenesis	9/129	105/23239	7.23975e-09	1.68976e-05	1.46776e-05	Dag1/Neb/Actn2/Myom1/Actg1/Itgb4/Actc1/Krt19/Casq2	9
BP	GO:0030239	myofibril assembly	7/129	65/23239	7.34379e-08	8.57021e-05	7.44429e-05	Neb/Actn2/Myom1/Actg1/Actc1/Krt19/Casq2	7
BP	GO:0045861	negative regulation of proteolysis	11/129	344/23239	3.58145e-06	0.00208978	0.00181523	Fetub/Itih2/F2/Serpina1b/Ccar2/Serpinb2/Gapdh/Kng1/Rpl11/Serpinf2/Hsp90ab1	11
BP	GO:0055002	striated muscle cell development	8/129	181/23239	7.92772e-06	0.00370066	0.00321448	Neb/Pdlim5/Actn2/Myom1/Actg1/Actc1/Krt19/Casq2	8
BP	GO:0031032	actomyosin structure organization	8/129	192/23239	1.21902e-05	0.00454845	0.0039509	Neb/Actn2/Myom1/Actg1/Actc1/Serpinf2/Krt19/Casq2	8
BP	GO:0006091	generation of precursor metabolites and energy	10/129	354/23239	2.92936e-05	0.00854642	0.00742362	Rb1cc1/Pygl/Phkb/Cat/Acat1/Adh5/Gapdh/Sucla2/Cyc1/Trap1	10
BP	GO:0031640	killing of cells of other organism	4/129	39/23239	6.41151e-05	0.0124704	0.0108321	F2/Fcer2a/Gapdh/Rps19	4
BP	GO:0044364	disruption of cells of other organism	4/129	39/23239	6.41151e-05	0.0124704	0.0108321	F2/Fcer2a/Gapdh/Rps19	4
BP	GO:0032102	negative regulation of response to external stimulus	9/129	319/23239	7.49555e-05	0.0134574	0.0116894	F2/Nucb2/Kng1/Gstp1/F11/Serpinf2/Sema3f/Adipoq/Rps19	9
BP	GO:0007160	cell-matrix adhesion	7/129	198/23239	0.00012194	0.0189228	0.0164368	Dag1/Postn/Col16a1/Actn2/Otoa/Tnn/Itgb4	7
BP	GO:0031643	positive regulation of myelination	3/129	18/23239	0.00012829	0.0189228	0.0164368	Trf/Dag1/Pard3	3
BP	GO:0034329	cell junction assembly	7/129	200/23239	0.000129778	0.0189228	0.0164368	Tns1/Capza1/Pard3/Col16a1/Actn2/Vcl/Itgb4	7
BP	GO:0030195	negative regulation of blood coagulation	4/129	48/23239	0.000145934	0.0189228	0.0164368	F2/Kng1/F11/Serpinf2	4
BP	GO:1900047	negative regulation of hemostasis	4/129	49/23239	0.000158226	0.0194369	0.0168833	F2/Kng1/F11/Serpinf2	4
BP	GO:0050819	negative regulation of coagulation	4/129	50/23239	0.00017125	0.0197589	0.0171631	F2/Kng1/F11/Serpinf2	4
BP	GO:1901016	regulation of potassium ion transmembrane transporter activity	4/129	57/23239	0.000285055	0.0277216	0.0240796	Akap9/Actn2/Fhl1/Casq2	4
BP	GO:0015980	energy derivation by oxidation of organic compounds	7/129	246/23239	0.000457179	0.0325513	0.0282748	Rb1cc1/Pygl/Phkb/Cat/Sucla2/Cyc1/Trap1	7
BP	GO:1990778	protein localization to cell periphery	8/129	327/23239	0.000492539	0.0325513	0.0282748	Dag1/Actn2/Rab10/Cltc/Gphn/Dlg4/Rab3a/Adipoq	8
BP	GO:0048168	regulation of neuronal synaptic plasticity	4/129	66/23239	0.000500464	0.0325513	0.0282748	Kit/Grik2/Dlg4/Rab3a	4
BP	GO:0048588	developmental cell growth	7/129	252/23239	0.00052768	0.0325513	0.0282748	Postn/Pdlim5/Vcl/Tnn/Cpne5/Sema3f/Hsp90ab1	7
BP	GO:0061045	negative regulation of wound healing	4/129	67/23239	0.00052997	0.0325513	0.0282748	F2/Kng1/F11/Serpinf2	4
BP	GO:1905515	non-motile cilium assembly	4/129	67/23239	0.00052997	0.0325513	0.0282748	Dync2h1/Map4/Rpgrip1l/Sept9	4
BP	GO:0022011	myelination in peripheral nervous system	3/129	30/23239	0.00060799	0.0325621	0.0282842	Dag1/Pard3/Itgb4	3
BP	GO:0032292	peripheral nervous system axon ensheathment	3/129	30/23239	0.00060799	0.0325621	0.0282842	Dag1/Pard3/Itgb4	3
BP	GO:0099633	protein localization to postsynaptic specialization membrane	3/129	30/23239	0.00060799	0.0325621	0.0282842	Dag1/Gphn/Dlg4	3
BP	GO:0099645	neurotransmitter receptor localization to postsynaptic specialization membrane	3/129	30/23239	0.00060799	0.0325621	0.0282842	Dag1/Gphn/Dlg4	3
BP	GO:0031646	positive regulation of neurological system process	4/129	74/23239	0.000772152	0.0391783	0.0340312	Trf/Dag1/Pard3/Dlg4	4
BP	GO:0140056	organelle localization by membrane tethering	4/129	74/23239	0.000772152	0.0391783	0.0340312	Vps18/Rab10/Rab3a/Esyt1	4
BP	GO:0032435	negative regulation of proteasomal ubiquitin-dependent protein catabolic process	3/129	33/23239	0.000807182	0.0392492	0.0340928	Ccar2/Rpl11/Hsp90ab1	3
BP	GO:0022406	membrane docking	4/129	79/23239	0.000987007	0.0451701	0.0392358	Vps18/Rab10/Rab3a/Esyt1	4
BP	GO:0008015	blood circulation	9/129	466/23239	0.00119202	0.0479686	0.0416667	Postn/F5/Adh5/Kng1/Actc1/Serpinf2/Adipoq/Cps1/Casq2	9
BP	GO:0035418	protein localization to synapse	4/129	85/23239	0.00129652	0.0479866	0.0416823	Dag1/Gphn/Dlg4/Hspb1	4
BP	GO:0043651	linoleic acid metabolic process	2/129	10/23239	0.00133639	0.0479866	0.0416823	Pnpla8/Aloxe3	2
BP	GO:0098953	receptor diffusion trapping	2/129	10/23239	0.00133639	0.0479866	0.0416823	Gphn/Dlg4	2
BP	GO:0098970	postsynaptic neurotransmitter receptor diffusion trapping	2/129	10/23239	0.00133639	0.0479866	0.0416823	Gphn/Dlg4	2
BP	GO:0099628	neurotransmitter receptor diffusion trapping	2/129	10/23239	0.00133639	0.0479866	0.0416823	Gphn/Dlg4	2
BP	GO:0010035	response to inorganic substance	9/129	478/23239	0.0014205	0.0487444	0.0423406	Trf/Cat/Kdm6b/Gphn/Dlg4/Nefl/Cpne5/Cps1/Trap1	9
BP	GO:0009611	response to wounding	9/129	479/23239	0.00144103	0.0487444	0.0423406	F2/F5/Serpinb2/Pard3/Kng1/Itgb4/Nefl/F11/Serpinf2	9
CC	GO:0030016	myofibril	13/133	205/23416	1.72218e-10	6.40651e-08	4.42329e-08	Dag1/Neb/Pdlim5/Actn2/Myom1/Myh4/Vcl/Actg1/Myoz2/Actc1/Krt19/Hspb1/Casq2	13
CC	GO:0043292	contractile fiber	13/133	220/23416	4.12408e-10	7.67079e-08	5.29619e-08	Dag1/Neb/Pdlim5/Actn2/Myom1/Myh4/Vcl/Actg1/Myoz2/Actc1/Krt19/Hspb1/Casq2	13
CC	GO:0044449	contractile fiber part	12/133	196/23416	1.33725e-09	1.65818e-07	1.14487e-07	Dag1/Neb/Pdlim5/Actn2/Myom1/Vcl/Actg1/Myoz2/Actc1/Krt19/Hspb1/Casq2	12
CC	GO:0031674	I band	10/133	134/23416	4.98502e-09	4.63607e-07	3.20091e-07	Neb/Pdlim5/Actn2/Myom1/Vcl/Myoz2/Actc1/Krt19/Hspb1/Casq2	10
CC	GO:0062023	collagen-containing extracellular matrix	14/133	330/23416	6.27162e-09	4.66609e-07	3.22163e-07	Ccdc80/Trf/Itih2/Dag1/F2/Postn/Col6a6/Col12a1/Col16a1/Col2a1/Kng1/Itgb4/Lgals4/Serpinf2	14
CC	GO:0030018	Z disc	9/133	122/23416	3.32217e-08	2.05975e-06	1.42212e-06	Neb/Pdlim5/Actn2/Myom1/Vcl/Myoz2/Krt19/Hspb1/Casq2	9
CC	GO:0015629	actin cytoskeleton	15/133	466/23416	6.90393e-08	3.66894e-06	2.53317e-06	Neb/Pdlim5/Capza1/Zfp185/Actn2/Myom1/Myh4/Vcl/Vps18/Actg1/Tpm3/Myoz2/Actc1/Sept9/Krt19	15
CC	GO:0031012	extracellular matrix	15/133	474/23416	8.6112e-08	3.83685e-06	2.6491e-06	Ccdc80/Trf/Itih2/Dag1/F2/Postn/Col6a6/Col12a1/Col16a1/Col2a1/Tnn/Kng1/Itgb4/Lgals4/Serpinf2	15
CC	GO:0030017	sarcomere	10/133	182/23416	9.28271e-08	3.83685e-06	2.6491e-06	Neb/Pdlim5/Actn2/Myom1/Vcl/Myoz2/Actc1/Krt19/Hspb1/Casq2	10
CC	GO:0099568	cytoplasmic region	13/133	454/23416	1.9965e-06	7.42698e-05	5.12785e-05	Ncl/Dync2h1/Map4/Capza1/Pard3/Actn2/Grik2/Tpm3/Dlg4/Itgb4/Rpgrip1l/Sept9/Krt19	13
CC	GO:0043034	costamere	4/133	19/23416	3.60857e-06	0.000119098	8.22297e-05	Dag1/Vcl/Actg1/Krt19	4
CC	GO:0043209	myelin sheath	9/133	214/23416	3.84188e-06	0.000119098	8.22297e-05	Uqcrc2/Pard3/Actg1/Tuba1b/Gapdh/Cltc/Nefl/Stip1/Sucla2	9
CC	GO:0014069	postsynaptic density	11/133	387/23416	1.35874e-05	0.000387868	0.000267798	Akap9/Pdlim5/Map4/Actn2/Grik2/Tanc2/Gapdh/Gphn/Dlg4/Hspb1/Rps19	11
CC	GO:0032279	asymmetric synapse	11/133	390/23416	1.45972e-05	0.000387868	0.000267798	Akap9/Pdlim5/Map4/Actn2/Grik2/Tanc2/Gapdh/Gphn/Dlg4/Hspb1/Rps19	11
CC	GO:0098984	neuron to neuron synapse	11/133	415/23416	2.58723e-05	0.000641633	0.000443007	Akap9/Pdlim5/Map4/Actn2/Grik2/Tanc2/Gapdh/Gphn/Dlg4/Hspb1/Rps19	11
CC	GO:0099572	postsynaptic specialization	11/133	426/23416	3.2843e-05	0.0007636	0.000527217	Akap9/Pdlim5/Map4/Actn2/Grik2/Tanc2/Gapdh/Gphn/Dlg4/Hspb1/Rps19	11
CC	GO:0033267	axon part	11/133	441/23416	4.49265e-05	0.000983097	0.000678766	Prph/Dag1/Pard3/Grik2/Actg1/Tnn/Tpm3/Dlg4/Nefl/Rab3a/Hsp90ab1	11
CC	GO:0005938	cell cortex	9/133	296/23416	5.05355e-05	0.0010444	0.000721092	Ncl/Capza1/Pard3/Actn2/Tpm3/Dlg4/Itgb4/Sept9/Krt19	9
CC	GO:0099091	postsynaptic specialization, intracellular component	4/133	37/23416	5.68042e-05	0.00111217	0.000767879	Actn2/Tanc2/Gapdh/Gphn	4
CC	GO:0005581	collagen trimer	5/133	81/23416	9.93762e-05	0.0018484	0.0012762	Col6a6/Col12a1/Col16a1/Col2a1/Adipoq	5
CC	GO:0005925	focal adhesion	6/133	147/23416	0.000196889	0.00348775	0.00240807	Tns1/Dag1/Actn2/Vcl/Itgb4/Tns3	6
CC	GO:0150034	distal axon	9/133	361/23416	0.000226484	0.00382963	0.00264412	Prph/Pard3/Grik2/Actg1/Tnn/Tpm3/Nefl/Rab3a/Hsp90ab1	9
CC	GO:0005924	cell-substrate adherens junction	6/133	153/23416	0.000244467	0.00395399	0.00272998	Tns1/Dag1/Actn2/Vcl/Itgb4/Tns3	6
CC	GO:0045211	postsynaptic membrane	9/133	368/23416	0.000260917	0.00404422	0.00279227	Akap9/Dag1/Pdlim5/Actn2/Grik2/Gphn/Dlg4/Pcdh17/Hspb1	9
CC	GO:0070161	anchoring junction	8/133	294/23416	0.000283693	0.00422135	0.00291457	Tns1/Dag1/Pard3/Actn2/Vcl/Dsg1b/Itgb4/Tns3	8
CC	GO:0030055	cell-substrate junction	6/133	160/23416	0.000310939	0.00444881	0.00307162	Tns1/Dag1/Actn2/Vcl/Itgb4/Tns3	6
CC	GO:0005604	basement membrane	5/133	105/23416	0.000335968	0.00462889	0.00319595	Ccdc80/Trf/Dag1/Col2a1/Itgb4	5
CC	GO:0032838	plasma membrane bounded cell projection cytoplasm	6/133	166/23416	0.000378524	0.00485821	0.00335428	Dync2h1/Map4/Grik2/Dlg4/Rpgrip1l/Sept9	6
CC	GO:0019898	extrinsic component of membrane	8/133	307/23416	0.000378731	0.00485821	0.00335428	Trf/Rb1cc1/Akap9/Ndufaf5/Cltc/Gphn/Dlg4/Esyt1	8
CC	GO:0005884	actin filament	5/133	114/23416	0.000490425	0.00608127	0.00419873	Vcl/Vps18/Actg1/Tpm3/Actc1	5
CC	GO:0030863	cortical cytoskeleton	5/133	116/23416	0.000530996	0.00637195	0.00439942	Capza1/Actn2/Tpm3/Dlg4/Krt19	5
CC	GO:0005874	microtubule	9/133	416/23416	0.000633539	0.00732814	0.00505961	Dync2h1/Nckap5/Kif21a/Map4/Fsd1/Tuba1b/Cltc/Rpgrip1l/Sept9	9
CC	GO:0005865	striated muscle thin filament	3/133	30/23416	0.000650077	0.00732814	0.00505961	Neb/Actn2/Myom1	3
CC	GO:0099092	postsynaptic density, intracellular component	3/133	31/23416	0.000716751	0.0078421	0.00541447	Actn2/Tanc2/Gapdh	3
CC	GO:0036379	myofilament	3/133	32/23416	0.000787627	0.00805249	0.00555973	Neb/Actn2/Myom1	3
CC	GO:0044448	cell cortex part	6/133	191/23416	0.000792298	0.00805249	0.00555973	Capza1/Actn2/Tpm3/Dlg4/Sept9/Krt19	6
CC	GO:0005882	intermediate filament	5/133	127/23416	0.00080092	0.00805249	0.00555973	Prph/Krt13/Krt12/Nefl/Krt19	5
CC	GO:0044306	neuron projection terminus	6/133	202/23416	0.00105857	0.0103629	0.0071549	Prph/Grik2/Actg1/Tnn/Dlg4/Rab3a	6
CC	GO:0099634	postsynaptic specialization membrane	5/133	136/23416	0.00108884	0.0103859	0.00717078	Akap9/Actn2/Gphn/Dlg4/Hspb1	5
CC	GO:0005912	adherens junction	7/133	280/23416	0.00112087	0.0104241	0.00719718	Tns1/Dag1/Pard3/Actn2/Vcl/Itgb4/Tns3	7
CC	GO:0005911	cell-cell junction	9/133	459/23416	0.00126278	0.0114574	0.00791062	Kit/Pcdhgc3/Dag1/Capza1/Pard3/Vcl/Dsg1b/Fat1/Rpgrip1l	9
CC	GO:0005883	neurofilament	2/133	10/23416	0.00139852	0.0118238	0.00816359	Prph/Nefl	2
CC	GO:0071203	WASH complex	2/133	10/23416	0.00139852	0.0118238	0.00816359	Washc2/Capza1	2
CC	GO:0099569	presynaptic cytoskeleton	2/133	10/23416	0.00139852	0.0118238	0.00816359	Actg1/Nefl	2
CC	GO:0043195	terminal bouton	4/133	86/23416	0.00147376	0.012183	0.00841161	Prph/Grik2/Tnn/Rab3a	4
CC	GO:0042641	actomyosin	4/133	88/23416	0.00160429	0.0129738	0.00895759	Vcl/Tpm3/Actc1/Sept9	4
CC	GO:0005750	mitochondrial respiratory chain complex III	2/133	11/23416	0.00170294	0.0134786	0.00930613	Uqcrc2/Cyc1	2
CC	GO:0045275	respiratory chain complex III	2/133	12/23416	0.00203594	0.0157785	0.0108941	Uqcrc2/Cyc1	2
CC	GO:0098839	postsynaptic density membrane	4/133	96/23416	0.00220716	0.0165747	0.0114438	Akap9/Actn2/Dlg4/Hspb1	4
CC	GO:0009898	cytoplasmic side of plasma membrane	5/133	160/23416	0.00222778	0.0165747	0.0114438	Kit/Dsg1b/Gphn/Dlg4/Esyt1	5
CC	GO:0045111	intermediate filament cytoskeleton	5/133	165/23416	0.00254554	0.0185675	0.0128196	Prph/Krt13/Krt12/Nefl/Krt19	5
CC	GO:0098562	cytoplasmic side of membrane	5/133	175/23416	0.00327791	0.0234496	0.0161905	Kit/Dsg1b/Gphn/Dlg4/Esyt1	5
CC	GO:0005759	mitochondrial matrix	6/133	259/23416	0.00368227	0.0255939	0.017671	Etfa/Ccar2/Acat1/Trmt5/Cps1/Trap1	6
CC	GO:0043679	axon terminus	5/133	181/23416	0.00378405	0.0255939	0.017671	Prph/Grik2/Actg1/Tnn/Rab3a	5
CC	GO:0098802	plasma membrane receptor complex	5/133	181/23416	0.00378405	0.0255939	0.017671	Trf/Grik2/Itgax/Dlg4/Itgb4	5
CC	GO:0019897	extrinsic component of plasma membrane	5/133	184/23416	0.00405709	0.0268755	0.0185558	Trf/Akap9/Gphn/Dlg4/Esyt1	5
CC	GO:0032982	myosin filament	2/133	17/23416	0.00411802	0.0268755	0.0185558	Myom1/Myh4	2
CC	GO:0005930	axoneme	4/133	116/23416	0.00436131	0.0279726	0.0193133	Dync2h1/Map4/Rpgrip1l/Sept9	4
CC	GO:0097014	ciliary plasm	4/133	117/23416	0.00449615	0.0283486	0.0195729	Dync2h1/Map4/Rpgrip1l/Sept9	4
CC	GO:0098993	anchored component of synaptic vesicle membrane	2/133	19/23416	0.00513951	0.0308371	0.021291	Rab10/Rab3a	2
CC	GO:0099571	postsynaptic cytoskeleton	2/133	19/23416	0.00513951	0.0308371	0.021291	Actg1/Nefl	2
CC	GO:0101031	chaperone complex	2/133	19/23416	0.00513951	0.0308371	0.021291	Stip1/Hsp90ab1	2
CC	GO:0016010	dystrophin-associated glycoprotein complex	2/133	20/23416	0.00568943	0.0330698	0.0228326	Dag1/Krt19	2
CC	GO:0090665	glycoprotein complex	2/133	20/23416	0.00568943	0.0330698	0.0228326	Dag1/Krt19	2
CC	GO:0031430	M band	2/133	22/23416	0.00686606	0.039295	0.0271307	Myom1/Hspb1	2
CC	GO:0043235	receptor complex	7/133	396/23416	0.00757129	0.0426745	0.029464	Kit/Trf/Grik2/Itgax/Dlg4/Itgb4/Hsp90ab1	7
CC	GO:0016324	apical plasma membrane	6/133	310/23416	0.00866191	0.048093	0.0332051	Trf/Pard3/Otoa/Dsg1b/Fat1/Hsp90ab1	6
CC	GO:0045177	apical part of cell	7/133	409/23416	0.00895408	0.0489841	0.0338204	Trf/Dync2h1/Pard3/Otoa/Dsg1b/Fat1/Hsp90ab1	7
MF	GO:0003779	actin binding	14/130	414/22744	1.13337e-07	3.66079e-05	3.14958e-05	Tns1/Dag1/Neb/Pdlim5/Capza1/Zfp185/Actn2/Myom1/Myh4/Vcl/Vps18/Tpm3/Myoz2/S100a4	14
MF	GO:0051015	actin filament binding	8/130	193/22744	1.56157e-05	0.00252194	0.00216976	Neb/Capza1/Zfp185/Actn2/Myom1/Myh4/Vcl/Tpm3	8
MF	GO:0008022	protein C-terminus binding	8/130	235/22744	6.34521e-05	0.00428659	0.00368799	Ncl/Npat/Cltc/Dlg4/Nefl/Stip1/Rab3a/Ywhab	8
MF	GO:0030020	extracellular matrix structural constituent conferring tensile strength	4/130	38/22744	6.46999e-05	0.00428659	0.00368799	Col6a6/Col12a1/Col16a1/Col2a1	4
MF	GO:0004857	enzyme inhibitor activity	10/130	379/22744	6.63558e-05	0.00428659	0.00368799	Fetub/Itih2/Serpina1b/Ccar2/Serpinb2/Gapdh/Kng1/Rpl11/Serpinf2/Hspb1	10
MF	GO:0005201	extracellular matrix structural constituent	6/130	139/22744	0.000149861	0.00667613	0.00574384	Postn/Col6a6/Col12a1/Col16a1/Col2a1/Adipoq	6
MF	GO:0004866	endopeptidase inhibitor activity	7/130	199/22744	0.000150563	0.00667613	0.00574384	Fetub/Itih2/Serpina1b/Serpinb2/Gapdh/Kng1/Serpinf2	7
MF	GO:0099186	structural constituent of postsynapse	3/130	19/22744	0.000165353	0.00667613	0.00574384	Actg1/Dlg4/Nefl	3
MF	GO:0061135	endopeptidase regulator activity	7/130	207/22744	0.00019187	0.00676811	0.00582298	Fetub/Itih2/Serpina1b/Serpinb2/Gapdh/Kng1/Serpinf2	7
MF	GO:0030414	peptidase inhibitor activity	7/130	210/22744	0.000209539	0.00676811	0.00582298	Fetub/Itih2/Serpina1b/Serpinb2/Gapdh/Kng1/Serpinf2	7
MF	GO:0008307	structural constituent of muscle	3/130	23/22744	0.000297199	0.00872684	0.00750818	Dag1/Myom1/Krt19	3
MF	GO:0061134	peptidase regulator activity	7/130	242/22744	0.000493181	0.0132748	0.011421	Fetub/Itih2/Serpina1b/Serpinb2/Gapdh/Kng1/Serpinf2	7
MF	GO:0005200	structural constituent of cytoskeleton	4/130	67/22744	0.000591183	0.0137974	0.0118706	Myom1/Actg1/Tuba1b/Nefl	4
MF	GO:0098918	structural constituent of synapse	3/130	29/22744	0.000598028	0.0137974	0.0118706	Actg1/Dlg4/Nefl	3
MF	GO:0097718	disordered domain specific binding	3/130	34/22744	0.000959166	0.020654	0.0177698	Gapdh/Cltc/Hsp90ab1	3
MF	GO:0003725	double-stranded RNA binding	4/130	84/22744	0.00138112	0.0278814	0.0239879	Myh4/Tuba1b/Cltc/Hsp90ab1	4
MF	GO:0032947	protein-containing complex scaffold activity	4/130	86/22744	0.00150675	0.0286282	0.0246304	Rb1cc1/Akap9/Gphn/Sept9	4
MF	GO:0002162	dystroglycan binding	2/130	11/22744	0.0017239	0.0299398	0.0257589	Dag1/Vcl	2
MF	GO:0042805	actinin binding	3/130	42/22744	0.00177987	0.0299398	0.0257589	Dag1/Pdlim5/Myom1	3
MF	GO:0031625	ubiquitin protein ligase binding	7/130	304/22744	0.00185386	0.0299398	0.0257589	Vcl/Grik2/Actg1/Tuba1b/Hspa1l/Rpl11/Hsp90ab1	7
MF	GO:0044389	ubiquitin-like protein ligase binding	7/130	320/22744	0.00247204	0.0380224	0.0327128	Vcl/Grik2/Actg1/Tuba1b/Hspa1l/Rpl11/Hsp90ab1	7
