## Supplementary material for "Comparison of Gene Expression During Early Phases of Limb Regeneration Between Regeneration-permissive Neotenic and Regeneration-deficient Metamorphic Axolotl": Table S3

### Sheet: Sheet1
ONTOLOGY	ID	Description	GeneRatio	BgRatio	pvalue	p.adjust	qvalue	geneID	Count
BP	GO:1900047	negative regulation of hemostasis	6/143	49/23239	5.49513e-07	0.00121428	0.00105142	Fga/Serping1/Fgb/Fgg/Comp/Anxa5	6
BP	GO:0007015	actin filament organization	13/143	396/23239	1.08807e-06	0.00121428	0.00105142	Hsp90b1/Cap1/Pfn1/Capg/Cit/Fer/Arpc4/Mical3/Cfl2/Pls3/Mybpc1/Fat1/Trf	13
BP	GO:0017157	regulation of exocytosis	10/143	235/23239	2.03845e-06	0.0015166	0.00131319	Rab15/Rab3c/Fga/Fgb/Fgg/Atp2a2/Fer/Vps18/Cadps2/Anxa1	10
BP	GO:0006887	exocytosis	12/143	370/23239	3.25111e-06	0.00181412	0.0015708	Rab15/Rab3c/Fga/Fgb/Fgg/Exoc4/Atp2a2/Fer/Vps18/Cadps2/Mical3/Anxa1	12
BP	GO:0072376	protein activation cascade	9/143	199/23239	4.09792e-06	0.00182931	0.00158395	Fga/Serping1/C4b/C9/Fgb/Fgg/Cfi/Ighm/Mvp	9
BP	GO:0010038	response to metal ion	10/143	264/23239	5.73391e-06	0.00196702	0.0017032	Fga/Fgb/Fgg/Cpne8/Mmp9/Gphn/Iqgap1/Cpne6/Trf/Anxa5	10
BP	GO:0042730	fibrinolysis	4/143	20/23239	6.16898e-06	0.00196702	0.0017032	Fga/Serping1/Fgb/Fgg	4
BP	GO:0002063	chondrocyte development	5/143	44/23239	7.36289e-06	0.00200611	0.00173704	Acan/Col11a1/Matn4/Matn1/Comp	5
BP	GO:0034114	regulation of heterotypic cell-cell adhesion	4/143	24/23239	1.32733e-05	0.00251569	0.00217827	Fga/Adipoq/Fgb/Fgg	4
BP	GO:0050819	negative regulation of coagulation	5/143	50/23239	1.39452e-05	0.00251569	0.00217827	Fga/Serping1/Fgb/Fgg/Anxa5	5
BP	GO:0006098	pentose-phosphate shunt	3/143	12/23239	4.81933e-05	0.00672296	0.00582124	Pgd/Tkt/G6pdx	3
BP	GO:0061045	negative regulation of wound healing	5/143	67/23239	5.84514e-05	0.00678671	0.00587644	Fga/Serping1/Fgb/Fgg/Anxa5	5
BP	GO:0007599	hemostasis	7/143	159/23239	5.90034e-05	0.00678671	0.00587644	Fga/Serping1/C9/Fgb/Fgg/Comp/Anxa5	7
BP	GO:0050817	coagulation	7/143	161/23239	6.38534e-05	0.00678671	0.00587644	Fga/Serping1/C9/Fgb/Fgg/Comp/Anxa5	7
BP	GO:0019682	glyceraldehyde-3-phosphate metabolic process	3/143	16/23239	0.000120478	0.0116916	0.0101234	Pgd/Tkt/G6pdx	3
BP	GO:0006732	coenzyme metabolic process	9/143	312/23239	0.000139718	0.0119945	0.0103857	Dld/Acat1/Sucla2/Suclg1/Pgd/Gphn/Tkt/Aldh1l1/G6pdx	9
BP	GO:1901568	fatty acid derivative metabolic process	6/143	132/23239	0.000169391	0.0126027	0.0109123	Pnpla8/Prg3/Alox8/Acat1/Cyp2d10/Anxa1	6
BP	GO:0031589	cell-substrate adhesion	9/143	322/23239	0.000176888	0.0126971	0.0109941	Otoa/Fga/Ccdc80/Fgb/Fgg/Vtn/Fer/Iqgap1/Itgb4	9
BP	GO:1904036	negative regulation of epithelial cell apoptotic process	4/143	47/23239	0.000199641	0.0131059	0.011348	Fga/Fgb/Fgg/Cast	4
BP	GO:0034113	heterotypic cell-cell adhesion	4/143	50/23239	0.000254116	0.0157552	0.013642	Fga/Adipoq/Fgb/Fgg	4
BP	GO:0051258	protein polymerization	8/143	270/23239	0.000275447	0.0166161	0.0143875	Fga/Pfn1/Fgb/Fgg/Capg/Vtn/Fer/Arpc4	8
BP	GO:0071248	cellular response to metal ion	6/143	149/23239	0.000326077	0.0186616	0.0161586	Cpne8/Mmp9/Iqgap1/Cpne6/Trf/Anxa5	6
BP	GO:0140029	exocytic process	5/143	97/23239	0.000336531	0.0187785	0.0162598	Rab15/Rab3c/Exoc4/Vps18/Cadps2	5
BP	GO:0042310	vasoconstriction	5/143	99/23239	0.000369838	0.0201336	0.0174332	Fga/Fgb/Fgg/Comp/G6pdx	5
BP	GO:0031639	plasminogen activation	3/143	25/23239	0.000475144	0.0245934	0.0212948	Fga/Fgb/Fgg	3
BP	GO:0014812	muscle cell migration	5/143	105/23239	0.000484816	0.0245934	0.0212948	Fga/Adipoq/Vtn/Iqgap1/Anxa1	5
BP	GO:0097756	negative regulation of blood vessel diameter	5/143	105/23239	0.000484816	0.0245934	0.0212948	Fga/Fgb/Fgg/Comp/G6pdx	5
BP	GO:1904019	epithelial cell apoptotic process	5/143	108/23239	0.000551495	0.0261901	0.0226774	Fga/Fgb/Fgg/Cast/Krt18	5
BP	GO:0006690	icosanoid metabolic process	5/143	109/23239	0.000575182	0.026746	0.0231586	Pnpla8/Prg3/Alox8/Cyp2d10/Anxa1	5
BP	GO:0043434	response to peptide hormone	8/143	304/23239	0.000604703	0.0275123	0.0238222	Adipoq/Tgfbr3/Ahsg/Atp2a2/Fer/Atp2a1/Anxa1/Anxa5	8
BP	GO:0035150	regulation of tube size	6/143	169/23239	0.000635812	0.0278261	0.0240939	Fga/Fgb/Fgg/Tgfbr3/Comp/G6pdx	6
BP	GO:1902042	negative regulation of extrinsic apoptotic signaling pathway via death domain receptors	3/143	28/23239	0.000667694	0.0286595	0.0248155	Fga/Fgb/Fgg	3
BP	GO:0010466	negative regulation of peptidase activity	7/143	241/23239	0.000748438	0.0295065	0.0255489	Usp47/Itih3/Serping1/Mmp9/Ahsg/Vtn/Cast	7
BP	GO:0051346	negative regulation of hydrolase activity	9/143	393/23239	0.000752059	0.0295065	0.0255489	Usp47/Myo1d/Itih3/Serping1/Mmp9/Ahsg/Vtn/Cast/Anxa1	9
BP	GO:0009611	response to wounding	10/143	479/23239	0.000784347	0.0295065	0.0255489	Fga/Serping1/C9/Fgb/Fgg/Matn4/Comp/Itgb4/Anxa1/Anxa5	10
BP	GO:0008064	regulation of actin polymerization or depolymerization	6/143	176/23239	0.000786046	0.0295065	0.0255489	Pfn1/Capg/Cit/Fer/Arpc4/Cfl2	6
BP	GO:0010951	negative regulation of endopeptidase activity	6/143	176/23239	0.000786046	0.0295065	0.0255489	Usp47/Serping1/Mmp9/Ahsg/Vtn/Cast	6
BP	GO:0032482	Rab protein signal transduction	4/143	68/23239	0.000824927	0.0301842	0.0261357	Rab15/Rab3c/Rab37/Rab35	4
BP	GO:0015980	energy derivation by oxidation of organic compounds	7/143	246/23239	0.00084403	0.0303851	0.0263097	Dld/Gfpt1/Pygm/Uqcrc1/Sucla2/Suclg1/Phkb	7
BP	GO:0140056	organelle localization by membrane tethering	4/143	74/23239	0.00113282	0.0383101	0.0331717	Rab15/Rab3c/Exoc4/Vps18	4
BP	GO:0003018	vascular process in circulatory system	6/143	192/23239	0.00123201	0.0404388	0.0350149	Fga/Fgb/Fgg/Tgfbr3/Comp/G6pdx	6
BP	GO:0019835	cytolysis	3/143	35/23239	0.00129265	0.0418143	0.036206	C9/Prf1/Alb	3
BP	GO:0003417	growth plate cartilage development	3/143	36/23239	0.00140384	0.0424691	0.0367729	Matn4/Matn1/Comp	3
BP	GO:0022406	membrane docking	4/143	79/23239	0.00144463	0.0429922	0.0372258	Rab15/Rab3c/Exoc4/Vps18	4
BP	GO:0006959	humoral immune response	8/143	350/23239	0.00149356	0.0436746	0.0378167	Sftpd/Fga/Serping1/C4b/C9/Fgb/Cfi/Ighm	8
BP	GO:0006636	unsaturated fatty acid biosynthetic process	3/143	37/23239	0.00152087	0.0436746	0.0378167	Pnpla8/Alox8/Anxa1	3
BP	GO:0006637	acyl-CoA metabolic process	4/143	81/23239	0.00158458	0.0436746	0.0378167	Dld/Acat1/Sucla2/Suclg1	4
BP	GO:0035383	thioester metabolic process	4/143	81/23239	0.00158458	0.0436746	0.0378167	Dld/Acat1/Sucla2/Suclg1	4
BP	GO:0006091	generation of precursor metabolites and energy	8/143	354/23239	0.00160408	0.0436746	0.0378167	Dld/Gfpt1/Pygm/Acat1/Uqcrc1/Sucla2/Suclg1/Phkb	8
BP	GO:0044262	cellular carbohydrate metabolic process	7/143	275/23239	0.00160453	0.0436746	0.0378167	Ppip5k2/Gfpt1/Adipoq/Pygm/Pgd/Inpp5a/Phkb	7
BP	GO:0043651	linoleic acid metabolic process	2/143	10/23239	0.00163818	0.0440532	0.0381445	Pnpla8/Alox8	2
BP	GO:0014910	regulation of smooth muscle cell migration	4/143	84/23239	0.00181179	0.048142	0.0416849	Fga/Adipoq/Vtn/Iqgap1	4
BP	GO:0032527	protein exit from endoplasmic reticulum	3/143	40/23239	0.00190803	0.0489507	0.0423852	Hsp90b1/Erlec1/Gcc2	3
CC	GO:0062023	collagen-containing extracellular matrix	25/145	330/23416	3.60487e-20	1.15716e-17	8.87937e-18	Itih3/Acan/Sftpd/Col11a1/Fga/Serping1/Ccdc80/Fgb/Fgg/Bmper/Hapln1/Mmp9/Ahsg/Vtn/Tgm3/Matn4/Col6a6/Matn1/Comp/Itgb4/Anxa1/Rpsa/Trf/Anxa5/Alb	25
CC	GO:0031012	extracellular matrix	27/145	474/23416	1.55532e-18	2.49628e-16	1.9155e-16	Itih3/Acan/Sftpd/Col11a1/Fga/Serping1/Ccdc80/Fgb/Fgg/Tgfbr3/Bmper/Hapln1/Mmp9/Ahsg/Vtn/Tgm3/Matn4/Col6a6/Matn1/Comp/Itgb4/Optc/Anxa1/Rpsa/Trf/Anxa5/Alb	27
CC	GO:0015629	actin cytoskeleton	15/145	466/23416	2.17691e-07	2.32929e-05	1.78736e-05	Myo1d/Zfp185/Cap1/Arhgap32/Cit/Fer/Iqgap1/Vps18/Arpc4/Ahnak/Cfl2/Pls3/Mybpc1/Anxa1/Myh1	15
CC	GO:0043209	myelin sheath	10/145	214/23416	9.28583e-07	7.45188e-05	5.71812e-05	Tuba1b/Myo1d/Dld/Nefm/Exoc4/Uqcrc1/Sucla2/Tkt/Calm1/Alb	10
CC	GO:0044449	contractile fiber part	9/145	196/23416	3.81826e-06	0.000221541	0.000169997	Rpl7/Nexn/Pygm/Atp2a1/Ahnak/Cfl2/Mybpc1/Myh1/Anxa5	9
CC	GO:0005604	basement membrane	7/145	105/23416	4.14095e-06	0.000221541	0.000169997	Acan/Ccdc80/Vtn/Itgb4/Rpsa/Trf/Alb	7
CC	GO:0030016	myofibril	9/145	205/23416	5.50216e-06	0.000252313	0.00019361	Rpl7/Nexn/Pygm/Atp2a1/Ahnak/Cfl2/Mybpc1/Myh1/Anxa5	9
CC	GO:0043292	contractile fiber	9/145	220/23416	9.72474e-06	0.000390205	0.00029942	Rpl7/Nexn/Pygm/Atp2a1/Ahnak/Cfl2/Mybpc1/Myh1/Anxa5	9
CC	GO:0005882	intermediate filament	7/145	127/23416	1.45175e-05	0.000517791	0.000397322	Nefm/Krt12/Krt24/Krt13/Krt5/Krt18/Krt17	7
CC	GO:0005938	cell cortex	10/145	296/23416	1.64362e-05	0.000527602	0.000404849	Fga/Cap1/Pfn1/Fgb/Fgg/Exoc4/Fabp2/Arhgap32/Pla2g4c/Itgb4	10
CC	GO:0030017	sarcomere	8/145	182/23416	1.83743e-05	0.000536195	0.000411443	Rpl7/Nexn/Pygm/Atp2a1/Cfl2/Mybpc1/Myh1/Anxa5	8
CC	GO:0030496	midbody	7/145	136/23416	2.26394e-05	0.000605605	0.000464704	Rab11fip4/Hsp90b1/Capg/Mtcl1/Cit/Iqgap1/Cenpe	7
CC	GO:0099568	cytoplasmic region	12/145	454/23416	2.69446e-05	0.000665324	0.000510529	Fga/Cap1/Pfn1/Fgb/Fgg/Exoc4/Fabp2/Arhgap32/Pla2g4c/Grik2/Itgb4/Dync2h1	12
CC	GO:0009898	cytoplasmic side of plasma membrane	7/145	160/23416	6.39411e-05	0.00146608	0.00112498	Dsg1b/Atp2a2/Tgm3/Gphn/Fer/Iqgap1/G6pdx	7
CC	GO:0045111	intermediate filament cytoskeleton	7/145	165/23416	7.7618e-05	0.00166102	0.00127457	Nefm/Krt12/Krt24/Krt13/Krt5/Krt18/Krt17	7
CC	GO:0070161	anchoring junction	9/145	294/23416	9.37314e-05	0.00188049	0.00144297	Jcad/Nexn/Dsg1b/Tns3/Dsc3/Atp2a2/Iqgap1/Itgb4/Uba1	9
CC	GO:0098562	cytoplasmic side of membrane	7/145	175/23416	0.000112153	0.00211772	0.00162501	Dsg1b/Atp2a2/Tgm3/Gphn/Fer/Iqgap1/G6pdx	7
CC	GO:0031672	A band	4/145	41/23416	0.000119543	0.00213185	0.00163586	Rpl7/Atp2a1/Mybpc1/Myh1	4
CC	GO:0019897	extrinsic component of plasma membrane	7/145	184/23416	0.000153056	0.00258584	0.00198422	Atp2a2/Tgm3/Gphn/Fer/Iqgap1/Anxa1/Trf	7
CC	GO:0031674	I band	6/145	134/23416	0.000190375	0.00305551	0.00234462	Nexn/Pygm/Atp2a1/Cfl2/Mybpc1/Anxa5	6
CC	GO:0031091	platelet alpha granule	3/145	19/23416	0.000209552	0.00320316	0.00245791	Fga/Fgb/Fgg	3
CC	GO:0031234	extrinsic component of cytoplasmic side of plasma membrane	5/145	96/23416	0.00033034	0.00481996	0.00369855	Atp2a2/Tgm3/Gphn/Fer/Iqgap1	5
CC	GO:0030057	desmosome	3/145	24/23416	0.000427886	0.0059718	0.0045824	Dsg1b/Dsc3/Uba1	3
CC	GO:0016328	lateral plasma membrane	4/145	58/23416	0.000461642	0.00617446	0.0047379	Dsg1b/Mtcl1/Iqgap1/Anxa1	4
CC	GO:0031252	cell leading edge	9/145	371/23416	0.000522825	0.00671307	0.0051512	Jcad/Myo1d/Exoc4/Cit/Arap3/Fer/Iqgap1/Itgb4/Fat1	9
CC	GO:0005911	cell-cell junction	10/145	459/23416	0.000594988	0.00734581	0.00563672	Jcad/Dsg1b/Dsc3/Atp2a2/Iqgap1/Ahnak/Fat1/Myh1/Uba1/Anxa5	10
CC	GO:0019898	extrinsic component of membrane	8/145	307/23416	0.000672642	0.00799697	0.00613639	Alox8/Atp2a2/Tgm3/Gphn/Fer/Iqgap1/Anxa1/Trf	8
CC	GO:0030018	Z disc	5/145	122/23416	0.000985344	0.0112963	0.00866806	Nexn/Pygm/Cfl2/Mybpc1/Anxa5	5
CC	GO:0005581	collagen trimer	4/145	81/23416	0.00162201	0.0173555	0.0133175	Sftpd/Col11a1/Adipoq/Col6a6	4
CC	GO:0044291	cell-cell contact zone	4/145	81/23416	0.00162201	0.0173555	0.0133175	Atp2a2/Ahnak/Myh1/Anxa5	4
CC	GO:0070062	extracellular exosome	4/145	84/23416	0.00185441	0.0192022	0.0147346	Krt13/Ahnak/Anxa1/Alb	4
CC	GO:0045095	keratin filament	3/145	43/23416	0.0023942	0.0234566	0.0179992	Krt13/Krt5/Krt18	3
CC	GO:0008021	synaptic vesicle	6/145	219/23416	0.00247264	0.0234566	0.0179992	Rab15/Rab3c/Exoc4/Rab35/Calm1/Anxa5	6
CC	GO:1903561	extracellular vesicle	4/145	91/23416	0.0024845	0.0234566	0.0179992	Krt13/Ahnak/Anxa1/Alb	4
CC	GO:0005791	rough endoplasmic reticulum	4/145	94/23416	0.00279466	0.0253266	0.0194341	Sftpd/Fga/Vtn/Uba1	4
CC	GO:0045239	tricarboxylic acid cycle enzyme complex	2/145	13/23416	0.00284037	0.0253266	0.0194341	Dld/Suclg1	2
CC	GO:0030139	endocytic vesicle	5/145	163/23416	0.00350243	0.030386	0.0233163	Rab11fip4/Capg/Rab35/Cpne6/Trf	5
CC	GO:0070382	exocytic vesicle	6/145	240/23416	0.00387921	0.0319541	0.0245196	Rab15/Rab3c/Exoc4/Rab35/Calm1/Anxa5	6
CC	GO:0043230	extracellular organelle	4/145	103/23416	0.00388228	0.0319541	0.0245196	Krt13/Ahnak/Anxa1/Alb	4
CC	GO:0022627	cytosolic small ribosomal subunit	3/145	54/23416	0.00457957	0.0367511	0.0282005	Rps16/Hba-a2/Rpsa	3
CC	GO:0005788	endoplasmic reticulum lumen	3/145	57/23416	0.00532996	0.0417297	0.0320208	Hsp90b1/Erlec1/Vtn	3
CC	GO:0098993	anchored component of synaptic vesicle membrane	2/145	19/23416	0.00607734	0.0464483	0.0356416	Rab3c/Rab35	2
CC	GO:0014704	intercalated disc	3/145	61/23416	0.00643925	0.0480697	0.0368858	Atp2a2/Myh1/Anxa5	3
CC	GO:0099023	tethering complex	3/145	62/23416	0.00673639	0.049145	0.0377109	Exoc4/Vps18/Cog3	3
MF	GO:0005201	extracellular matrix structural constituent	12/143	139/22744	8.05772e-11	3.04582e-08	2.45124e-08	Col11a1/Fga/Adipoq/Fgb/Fgg/Bmper/Hapln1/Vtn/Matn4/Col6a6/Matn1/Comp	12
MF	GO:0003779	actin binding	14/143	414/22744	3.71945e-07	7.02976e-05	5.65748e-05	Myo1d/Zfp185/Nexn/Cap1/Pfn1/Capg/Fer/Vps18/Arpc4/Mical3/Cfl2/Pls3/Mybpc1/Myh1	14
MF	GO:0050662	coenzyme binding	11/143	285/22744	1.973e-06	0.000248598	0.000200069	Aox2/Dld/Pygm/Acat1/Pgd/Aldh2/Gphn/Tkt/Mical3/Alb/G6pdx	11
MF	GO:0051015	actin filament binding	9/143	193/22744	3.79335e-06	0.000358472	0.000288494	Myo1d/Zfp185/Nexn/Capg/Arpc4/Cfl2/Pls3/Mybpc1/Myh1	9
MF	GO:0030246	carbohydrate binding	10/143	270/22744	8.41127e-06	0.000635892	0.000511759	Acan/Sftpd/Prg3/Gfpt1/C4b/Pygm/Pgd/Vtn/Tkt/G6pdx	10
MF	GO:0005543	phospholipid binding	12/143	410/22744	1.13877e-05	0.000717423	0.000577375	Washc2/Pfn1/Osbpl5/Cpne8/Arhgap32/Arap3/Pla2g4c/Iqgap1/Rab35/Cpne6/Anxa1/Anxa5	12
MF	GO:0005544	calcium-dependent phospholipid binding	5/143	53/22744	2.06185e-05	0.0011134	0.000896053	Cpne8/Pla2g4c/Cpne6/Anxa1/Anxa5	5
MF	GO:0005388	calcium-transporting ATPase activity	3/143	11/22744	3.87009e-05	0.00180631	0.0014537	Atp2a2/Atp2a1/Anxa5	3
MF	GO:0005539	glycosaminoglycan binding	8/143	202/22744	4.30075e-05	0.00180631	0.0014537	Acan/Col11a1/Ccdc80/Tgfbr3/Hapln1/Vtn/Comp/Anxa5	8
MF	GO:0042623	ATPase activity, coupled	10/143	340/22744	6.02059e-05	0.00227346	0.00182966	Chd6/Myo1d/Mcm4/Hspa1l/Atp2a2/Atp2a1/Dync2h1/Anxa1/Eif4a1/Anxa5	10
MF	GO:0044548	S100 protein binding	3/143	13/22744	6.64649e-05	0.00227346	0.00182966	Atp2a2/Iqgap1/Ahnak	3
MF	GO:0016887	ATPase activity	11/143	424/22744	7.92639e-05	0.00227346	0.00182966	Chd6/Myo1d/Mcm4/Hspa1l/Atp2a2/Atp2a1/Dync2h1/Anxa1/Eif4a1/Anxa5/Cenpe	11
MF	GO:0043177	organic acid binding	8/143	222/22744	8.34578e-05	0.00227346	0.00182966	Acan/Gfpt1/Adipoq/Hapln1/Fabp2/Pgd/Hba-a2/Alb	8
MF	GO:0045295	gamma-catenin binding	3/143	14/22744	8.42022e-05	0.00227346	0.00182966	Dsg1b/Dsc3/Fer	3
MF	GO:1901681	sulfur compound binding	8/143	244/22744	0.000160194	0.00403688	0.00324884	Dld/Col11a1/Ccdc80/Tgfbr3/Vtn/Comp/Tkt/Anxa5	8
MF	GO:0031406	carboxylic acid binding	7/143	207/22744	0.00034377	0.00812156	0.00653615	Acan/Gfpt1/Adipoq/Hapln1/Fabp2/Pgd/Alb	7
MF	GO:0008201	heparin binding	6/143	150/22744	0.000378567	0.00841755	0.00677436	Col11a1/Ccdc80/Tgfbr3/Vtn/Comp/Anxa5	6
MF	GO:0016903	oxidoreductase activity, acting on the aldehyde or oxo group of donors	4/143	57/22744	0.000456983	0.00959665	0.00772329	Aox2/Dld/Aldh2/Aldh1l1	4
MF	GO:1901981	phosphatidylinositol phosphate binding	6/143	159/22744	0.000515818	0.0102621	0.0082588	Washc2/Pfn1/Osbpl5/Arap3/Iqgap1/Rab35	6
MF	GO:0050839	cell adhesion molecule binding	7/143	229/22744	0.00062818	0.0118726	0.00955494	Fga/Fgb/Fgg/Vtn/Fer/Comp/Itgb4	7
MF	GO:0005200	structural constituent of cytoskeleton	4/143	67/22744	0.000844732	0.0152052	0.012237	Tuba1b/Arpc4/Pls3/Mybpc1	4
MF	GO:0035091	phosphatidylinositol binding	7/143	243/22744	0.000889852	0.0152893	0.0123047	Washc2/Pfn1/Osbpl5/Arhgap32/Arap3/Iqgap1/Rab35	7
MF	GO:0001968	fibronectin binding	3/143	31/22744	0.000961534	0.0158026	0.0127178	Ccdc80/Mmp9/Comp	3
MF	GO:0016877	ligase activity, forming carbon-sulfur bonds	3/143	37/22744	0.00161696	0.0254672	0.0204957	Sucla2/Suclg1/Uba1	3
MF	GO:0015662	ATPase activity, coupled to transmembrane movement of ions, phosphorylative mechanism	3/143	38/22744	0.00174753	0.0264227	0.0212647	Atp2a2/Atp2a1/Anxa5	3
MF	GO:0005547	phosphatidylinositol-3,4,5-trisphosphate binding	3/143	39/22744	0.0018845	0.0273978	0.0220494	Washc2/Arap3/Iqgap1	3
MF	GO:0015643	toxic substance binding	2/143	13/22744	0.00292594	0.040925	0.0329361	Nefm/Alb	2
MF	GO:0016620	oxidoreductase activity, acting on the aldehyde or oxo group of donors, NAD or NADP as acceptor	3/143	46/22744	0.00303148	0.040925	0.0329361	Dld/Aldh2/Aldh1l1	3
