## Supplementary material for "Comparison of Gene Expression During Early Phases of Limb Regeneration Between Regeneration-permissive Neotenic and Regeneration-deficient Metamorphic Axolotl": Table S4

### Sheet: Sheet1
ONTOLOGY	ID	Description	GeneRatio	BgRatio	pvalue	p.adjust	qvalue	geneID	Count
BP	GO:0055001	muscle cell development	17/134	195/23239	1.49865e-15	3.72114e-12	3.05724e-12	Actg1/Myom1/Actn2/Flnc/Myh10/Bin1/Slc25a4/Ank2/Casq1/Ski/Casq2/Mybpc3/Neb/Actc1/Actn3/Mybpc2/Krt19	17
BP	GO:0006936	muscle contraction	19/134	280/23239	3.03025e-15	3.76206e-12	3.09086e-12	Chga/Myom1/Actn2/Sri/Tnnc2/Tpm1/Tpm2/Myl1/Bin1/Ank2/Casq1/Casq2/Myh2/Mybpc3/Myh4/Actc1/Actn3/Tnni2/Mybpc2	19
BP	GO:0010927	cellular component assembly involved in morphogenesis	13/134	105/23239	3.82827e-14	2.3764e-11	1.95242e-11	Actg1/Myom1/Actn2/Myh10/Dag1/Cd9/Casq1/Casq2/Mybpc3/Neb/Actc1/Mybpc2/Krt19	13
BP	GO:0030239	myofibril assembly	11/134	65/23239	1.06026e-13	4.38772e-11	3.6049e-11	Actg1/Myom1/Actn2/Myh10/Casq1/Casq2/Mybpc3/Neb/Actc1/Mybpc2/Krt19	11
BP	GO:0007015	actin filament organization	16/134	396/23239	1.21953e-09	2.5943e-07	2.13144e-07	Lcp1/Myom1/Actn2/Myh10/Gsn/Sptb/Tpm1/Tpm2/Bin1/Inppl1/Mybpc3/Neb/Tpm3/Pdlim3/Actc1/Mybpc2	16
BP	GO:0031032	actomyosin structure organization	12/134	192/23239	1.25379e-09	2.5943e-07	2.13144e-07	Actg1/Myom1/Actn2/Myh10/Tpm1/Casq1/Casq2/Mybpc3/Neb/Actc1/Mybpc2/Krt19	12
BP	GO:0010256	endomembrane system organization	14/134	356/23239	1.97748e-08	3.27339e-06	2.68937e-06	Rab10/Myh10/Gsn/Sptb/Syne1/Bin1/Ank2/Casq1/Rab1a/Cltc/Myh2/Fat4/Rtn4/Akap9	14
BP	GO:0060537	muscle tissue development	15/134	460/23239	7.11109e-08	1.10355e-05	9.06664e-06	Col3a1/Myom1/Actn2/Myh10/Tpm1/Smyd1/Mylpf/Slc25a4/Kdm6b/Ski/Mybpc3/Neb/Actc1/Actn3/Mybpc2	15
BP	GO:0019674	NAD metabolic process	6/134	42/23239	1.45276e-07	1.84524e-05	1.51602e-05	Pfkm/Mdh2/Ldha/Ldhb/Actn3/Vcp	6
BP	GO:0030048	actin filament-based movement	8/134	105/23239	1.72622e-07	2.04105e-05	1.6769e-05	Sri/Myh10/Tpm1/Bin1/Ank2/Casq2/Myh2/Actc1	8
BP	GO:0006937	regulation of muscle contraction	9/134	148/23239	2.00212e-07	2.25967e-05	1.85651e-05	Chga/Sri/Tnnc2/Bin1/Ank2/Casq1/Casq2/Actn3/Tnni2	9
BP	GO:0007009	plasma membrane organization	7/134	86/23239	6.65888e-07	5.70138e-05	4.68418e-05	Myh10/Gsn/Sptb/Bin1/Ank2/Myh2/Fat4	7
BP	GO:0044282	small molecule catabolic process	11/134	305/23239	1.63324e-06	0.00011642	9.56488e-05	Pfkm/Arg1/Etfa/Faah/Got1/Ldha/Agxt/Hadha/Glud1/Actn3/Pgm2	11
BP	GO:0022898	regulation of transmembrane transporter activity	10/134	245/23239	1.64103e-06	0.00011642	9.56488e-05	Actn2/Sri/Slc25a4/Ank2/Casq1/Casq2/Fhl1/Akap9/Dlg4/Ctss	10
BP	GO:0048738	cardiac muscle tissue development	10/134	253/23239	2.18963e-06	0.00014151	0.000116263	Myom1/Actn2/Myh10/Tpm1/Slc25a4/Kdm6b/Mybpc3/Neb/Actc1/Mybpc2	10
BP	GO:0032409	regulation of transporter activity	10/134	255/23239	2.34947e-06	0.000145843	0.000119823	Actn2/Sri/Slc25a4/Ank2/Casq1/Casq2/Fhl1/Akap9/Dlg4/Ctss	10
BP	GO:0072524	pyridine-containing compound metabolic process	8/134	151/23239	2.7537e-06	0.000166767	0.000137013	Pfkm/Pkm/Mdh2/Ldha/Idh1/Ldhb/Actn3/Vcp	8
BP	GO:0051186	cofactor metabolic process	13/134	481/23239	4.42626e-06	0.000255591	0.00020999	Pfkm/Pkm/Sptb/Mdh2/Acsl1/Got1/Ldha/Idh1/Ldhb/Mpo/Actn3/Vcp/Akr1b3	13
BP	GO:0019320	hexose catabolic process	4/134	24/23239	1.02685e-05	0.000531179	0.000436409	Pfkm/Ldha/Actn3/Pgm2	4
BP	GO:0015980	energy derivation by oxidation of organic compounds	9/134	246/23239	1.33326e-05	0.000662098	0.000543971	Pfkm/Mdh2/Rb1cc1/Ldha/Idh1/Ndufa10/Actn3/Vcp/Pgm2	9
BP	GO:0002027	regulation of heart rate	6/134	91/23239	1.46516e-05	0.000698427	0.000573819	Sri/Tpm1/Bin1/Ank2/Casq2/Mybpc3	6
BP	GO:0050879	multicellular organismal movement	5/134	54/23239	1.4908e-05	0.000698427	0.000573819	Tnnc2/Casq1/Casq2/Actn3/Tnni2	5
BP	GO:0050881	musculoskeletal movement	5/134	54/23239	1.4908e-05	0.000698427	0.000573819	Tnnc2/Casq1/Casq2/Actn3/Tnni2	5
BP	GO:1903859	regulation of dendrite extension	4/134	28/23239	1.94353e-05	0.000863136	0.000709141	Cpne9/Itsn2/Rtn4/Cpne5	4
BP	GO:0043266	regulation of potassium ion transport	6/134	104/23239	3.13744e-05	0.00128839	0.00105853	Actn2/Bin1/Ank2/Casq2/Fhl1/Akap9	6
BP	GO:0046394	carboxylic acid biosynthetic process	10/134	344/23239	3.18967e-05	0.00128839	0.00105853	Pfkm/Pkm/Got1/Cltc/Ldha/Ldhb/Agxt/Glud1/Actn3/Aloxe3	10
BP	GO:0016053	organic acid biosynthetic process	10/134	345/23239	3.26898e-05	0.00128839	0.00105853	Pfkm/Pkm/Got1/Cltc/Ldha/Ldhb/Agxt/Glud1/Actn3/Aloxe3	10
BP	GO:0006090	pyruvate metabolic process	6/134	106/23239	3.49422e-05	0.00135565	0.00111378	Pfkm/Pkm/Ldha/Ldhb/Agxt/Actn3	6
BP	GO:0032970	regulation of actin filament-based process	10/134	378/23239	7.02498e-05	0.00229513	0.00188565	Actn2/Sri/Gsn/Sptb/Tpm1/Fes/Bin1/Ank2/Casq2/Neb	10
BP	GO:0097484	dendrite extension	4/134	39/23239	7.43318e-05	0.00239044	0.00196395	Cpne9/Itsn2/Rtn4/Cpne5	4
BP	GO:0051235	maintenance of location	9/134	310/23239	8.08751e-05	0.00248533	0.00204192	Sri/Gsn/Dag1/Syne1/Ank2/Casq1/Casq2/Akap9/Ywhab	9
BP	GO:0010035	response to inorganic substance	11/134	478/23239	0.000105385	0.00307849	0.00252925	Cpne9/Gsn/Nefl/Kdm6b/Mpo/Glud1/Vcp/Dlg4/Akr1b3/Cps1/Cpne5	11
BP	GO:0016052	carbohydrate catabolic process	6/134	130/23239	0.000109125	0.00315066	0.00258854	Pfkm/Pkm/Rb1cc1/Ldha/Actn3/Pgm2	6
BP	GO:0010880	regulation of release of sequestered calcium ion into cytosol by sarcoplasmic reticulum	3/134	17/23239	0.000120149	0.00339012	0.00278528	Ank2/Casq1/Casq2	3
BP	GO:0051258	protein polymerization	8/134	270/23239	0.000176648	0.00476757	0.00391697	Gsn/Sptb/Tpm1/Fes/Bin1/Nefl/Casq1/Casq2	8
BP	GO:0042391	regulation of membrane potential	10/134	427/23239	0.000190049	0.00507409	0.00416881	Actn2/Syne1/Bin1/Ank2/Got1/Casq2/Fhl1/Akap9/Vcp/Dlg4	10
BP	GO:0003007	heart morphogenesis	8/134	274/23239	0.000195229	0.00514426	0.00422646	Myom1/Tpm1/Col2a1/Mybpc3/Fat4/Rtn4/Actc1/Mybpc2	8
BP	GO:0030834	regulation of actin filament depolymerization	4/134	51/23239	0.000214076	0.00547991	0.00450222	Actn2/Gsn/Sptb/Tpm1	4
BP	GO:0016054	organic acid catabolic process	7/134	211/23239	0.000228228	0.00572414	0.00470288	Arg1/Etfa/Faah/Got1/Agxt/Hadha/Glud1	7
BP	GO:0046395	carboxylic acid catabolic process	7/134	211/23239	0.000228228	0.00572414	0.00470288	Arg1/Etfa/Faah/Got1/Agxt/Hadha/Glud1	7
BP	GO:0050849	negative regulation of calcium-mediated signaling	3/134	25/23239	0.000392901	0.00911751	0.00749083	Sri/Casq2/Actn3	3
BP	GO:0086003	cardiac muscle cell contraction	4/134	60/23239	0.000401331	0.00922691	0.0075807	Sri/Bin1/Ank2/Casq2	4
BP	GO:0009611	response to wounding	10/134	479/23239	0.000471626	0.01055	0.00866771	Lcp1/Col3a1/Pkm/Myh10/Tpm1/Nefl/Cd9/Myh2/Serpinb2/Rtn4	10
BP	GO:0032535	regulation of cellular component size	9/134	395/23239	0.000487407	0.0108056	0.00887777	Actn2/Gsn/Sptb/Tpm1/Bin1/Nefl/Rb1cc1/Neb/Rtn4	9
BP	GO:0070296	sarcoplasmic reticulum calcium ion transport	3/134	27/23239	0.000495475	0.0108873	0.00894486	Ank2/Casq1/Casq2	3
BP	GO:0005996	monosaccharide metabolic process	7/134	249/23239	0.000616899	0.012981	0.010665	Pfkm/Pkm/Inppl1/Ldha/Actn3/Pgm2/Akr1b3	7
BP	GO:0051668	localization within membrane	6/134	180/23239	0.000628694	0.013118	0.0107776	Gsn/Dag1/Syne1/Kif5a/Rab1a/Dlg4	6
BP	GO:0009166	nucleotide catabolic process	5/134	123/23239	0.000741651	0.0152192	0.0125039	Pfkm/Pkm/Ldha/Actn3/Vcp	5
BP	GO:0022411	cellular component disassembly	8/134	343/23239	0.000863993	0.0168921	0.0138783	Lcp1/Actn2/Gsn/Sptb/Tpm1/Rb1cc1/Vcp/Ctss	8
BP	GO:0046434	organophosphate catabolic process	6/134	193/23239	0.000904176	0.0175396	0.0144103	Pfkm/Pkm/Ldha/Idh1/Actn3/Vcp	6
BP	GO:0051647	nucleus localization	3/134	34/23239	0.000984224	0.0186552	0.0153268	Myh10/Syne1/Bin1	3
BP	GO:0044262	cellular carbohydrate metabolic process	7/134	275/23239	0.00110204	0.0204207	0.0167774	Pfkm/Got1/Rb1cc1/Idh1/Actn3/Pgm2/Akr1b3	7
BP	GO:0051480	regulation of cytosolic calcium ion concentration	8/134	364/23239	0.00126319	0.0225647	0.0185389	Pvalb/Chga/Sri/Ank2/Casq1/Got1/Casq2/Dlg4	8
BP	GO:0031346	positive regulation of cell projection organization	9/134	454/23239	0.00129986	0.0229912	0.0188893	Cpne9/Itsn2/Fes/Nefl/Rtn4/Sept9/Dlg4/Hspb1/Cpne5	9
BP	GO:0048639	positive regulation of developmental growth	6/134	209/23239	0.00136141	0.0236908	0.019464	Cpne9/Itsn2/Slc25a4/Rtn4/Actn3/Cpne5	6
BP	GO:0035418	protein localization to synapse	4/134	85/23239	0.00149145	0.0257171	0.0211288	Dag1/Kif5a/Dlg4/Hspb1	4
BP	GO:0046031	ADP metabolic process	4/134	86/23239	0.00155729	0.0263044	0.0216114	Pfkm/Pkm/Ldha/Actn3	4
BP	GO:1901879	regulation of protein depolymerization	4/134	86/23239	0.00155729	0.0263044	0.0216114	Actn2/Gsn/Sptb/Tpm1	4
BP	GO:0090407	organophosphate biosynthetic process	9/134	473/23239	0.00172139	0.0281236	0.0231059	Pfkm/Pkm/Inppl1/Acsl1/Idh1/Ckm/Actn3/Vcp/Cps1	9
BP	GO:0000050	urea cycle	2/134	11/23239	0.00175428	0.0281236	0.0231059	Arg1/Cps1	2
BP	GO:0014889	muscle atrophy	2/134	11/23239	0.00175428	0.0281236	0.0231059	Gsn/Actn3	2
BP	GO:0008089	anterograde axonal transport	3/134	45/23239	0.00222858	0.0329621	0.0270813	Kif5a/Nefl/Hspb1	3
BP	GO:0034404	nucleobase-containing small molecule biosynthetic process	5/134	159/23239	0.00231404	0.0334056	0.0274456	Pfkm/Pkm/Ldha/Actn3/Vcp	5
BP	GO:0099072	regulation of postsynaptic membrane neurotransmitter receptor levels	4/134	96/23239	0.00233071	0.0334518	0.0274836	Erbin/Dag1/Syne1/Dlg4	4
BP	GO:0031644	regulation of neurological system process	5/134	161/23239	0.00244287	0.0346608	0.0284768	Dag1/Syne1/Rtn4/Dlg4/Ctss	5
BP	GO:2001223	negative regulation of neuron migration	2/134	13/23239	0.00246916	0.0348348	0.0286198	Col3a1/Tnn	2
BP	GO:0051651	maintenance of location in cell	4/134	101/23239	0.00280203	0.0385178	0.0316457	Gsn/Dag1/Syne1/Akap9	4
BP	GO:0010644	cell communication by electrical coupling	2/134	14/23239	0.00286983	0.0385178	0.0316457	Sri/Casq2	2
BP	GO:0051712	positive regulation of killing of cells of other organism	2/134	14/23239	0.00286983	0.0385178	0.0316457	Arg1/Fcer2a	2
BP	GO:0071941	nitrogen cycle metabolic process	2/134	14/23239	0.00286983	0.0385178	0.0316457	Arg1/Cps1	2
BP	GO:1990778	protein localization to cell periphery	7/134	327/23239	0.00293346	0.0391601	0.0321734	Rab10/Actn2/Dag1/Myl12a/Ank2/Cltc/Dlg4	7
BP	GO:0045687	positive regulation of glial cell differentiation	3/134	51/23239	0.00318944	0.041676	0.0342404	Dag1/Bin1/Rtn4	3
BP	GO:0021537	telencephalon development	6/134	248/23239	0.00320584	0.041676	0.0342404	Col3a1/Myh10/Kdm6b/Ski/Fat4/Rtn4	6
BP	GO:0098930	axonal transport	3/134	53/23239	0.0035579	0.0447408	0.0367584	Kif5a/Nefl/Hspb1	3
BP	GO:0005976	polysaccharide metabolic process	4/134	109/23239	0.00368552	0.0450531	0.0370151	Pfkm/Rb1cc1/Cltc/Pgm2	4
BP	GO:0099640	axo-dendritic protein transport	2/134	16/23239	0.00375594	0.0450531	0.0370151	Kif5a/Hspb1	2
CC	GO:0030016	myofibril	27/138	205/23416	7.4163e-29	2.66987e-26	1.85798e-26	Actg1/Myom1/Actn2/Sri/Tnnc2/Dag1/Syne1/Tpm1/Tpm2/Myl1/Bin1/Myl12a/Ank2/Casq1/Casq2/Myh2/Mybpc3/Neb/Pdlim3/Myh4/Actc1/Actn3/Tnni2/Mybpc2/Pgm2/Krt19/Hspb1	27
CC	GO:0043292	contractile fiber	27/138	220/23416	5.29088e-28	9.52358e-26	6.62752e-26	Actg1/Myom1/Actn2/Sri/Tnnc2/Dag1/Syne1/Tpm1/Tpm2/Myl1/Bin1/Myl12a/Ank2/Casq1/Casq2/Myh2/Mybpc3/Neb/Pdlim3/Myh4/Actc1/Actn3/Tnni2/Mybpc2/Pgm2/Krt19/Hspb1	27
CC	GO:0044449	contractile fiber part	25/138	196/23416	2.157e-26	2.5884e-24	1.80129e-24	Actg1/Myom1/Actn2/Sri/Tnnc2/Dag1/Syne1/Tpm1/Tpm2/Bin1/Myl12a/Ank2/Casq1/Casq2/Myh2/Mybpc3/Neb/Pdlim3/Actc1/Actn3/Tnni2/Mybpc2/Pgm2/Krt19/Hspb1	25
CC	GO:0030017	sarcomere	23/138	182/23416	3.10232e-24	2.79209e-22	1.94303e-22	Myom1/Actn2/Sri/Tnnc2/Syne1/Tpm1/Tpm2/Bin1/Myl12a/Ank2/Casq1/Casq2/Myh2/Mybpc3/Neb/Pdlim3/Actc1/Actn3/Tnni2/Mybpc2/Pgm2/Krt19/Hspb1	23
CC	GO:0015629	actin cytoskeleton	29/138	466/23416	1.44083e-21	1.0374e-19	7.21931e-20	Lcp1/Actg1/Myom1/Actn2/Flnc/Myh10/Gsn/Sptb/Tnnc2/Tpm1/Tpm2/Mylpf/Myl1/Myl12a/Myh2/Sipa1l3/Mybpc3/Neb/Tpm3/Pdlim3/Myh4/Flt1/Actc1/Actn3/Tnni2/Mybpc2/Sept9/Pgm2/Krt19	29
CC	GO:0031674	I band	17/138	134/23416	3.5736e-18	2.14416e-16	1.49214e-16	Myom1/Actn2/Sri/Bin1/Myl12a/Ank2/Casq1/Casq2/Mybpc3/Neb/Pdlim3/Actc1/Actn3/Mybpc2/Pgm2/Krt19/Hspb1	17
CC	GO:0030018	Z disc	16/138	122/23416	2.1055e-17	1.08283e-15	7.53549e-16	Myom1/Actn2/Sri/Bin1/Myl12a/Ank2/Casq1/Casq2/Mybpc3/Neb/Pdlim3/Actn3/Mybpc2/Pgm2/Krt19/Hspb1	16
CC	GO:0005865	striated muscle thin filament	10/138	30/23416	9.86276e-16	4.43824e-14	3.0886e-14	Myom1/Actn2/Tnnc2/Tpm1/Tpm2/Mybpc3/Neb/Actn3/Tnni2/Mybpc2	10
CC	GO:0036379	myofilament	10/138	32/23416	2.09671e-15	8.38686e-14	5.83647e-14	Myom1/Actn2/Tnnc2/Tpm1/Tpm2/Mybpc3/Neb/Actn3/Tnni2/Mybpc2	10
CC	GO:0043209	myelin sheath	15/138	214/23416	2.56238e-12	9.22456e-11	6.41943e-11	Tuba1a/Pkm/Actg1/Gsn/Mdh2/Nefl/Slc25a4/Cltc/Ldhb/Ndufa10/Rtn4/Vcp/Pdia3/Stip1/Akr1b3	15
CC	GO:0016459	myosin complex	9/138	60/23416	7.54984e-11	2.47086e-09	1.71948e-09	Myom1/Myh10/Mylpf/Myl1/Myl12a/Myh2/Mybpc3/Myh4/Mybpc2	9
CC	GO:0032982	myosin filament	5/138	17/23416	3.86395e-08	1.15919e-06	8.06685e-07	Myom1/Myh10/Mybpc3/Myh4/Mybpc2	5
CC	GO:0031672	A band	6/138	41/23416	1.42539e-07	3.94723e-06	2.7469e-06	Myom1/Ank2/Myh2/Mybpc3/Mybpc2/Hspb1	6
CC	GO:0031430	M band	5/138	22/23416	1.60586e-07	4.12936e-06	2.87365e-06	Myom1/Ank2/Mybpc3/Mybpc2/Hspb1	5
CC	GO:0033267	axon part	14/138	441/23416	3.62532e-07	8.70077e-06	6.05492e-06	Actg1/Sri/Myh10/Dag1/Kif5a/Bin1/Nefl/Tnn/Got1/Tpm3/Rtn4/Prph/Dlg4/Iqschfp	14
CC	GO:0042641	actomyosin	7/138	88/23416	9.03817e-07	2.03359e-05	1.41519e-05	Lcp1/Myh10/Myl12a/Sipa1l3/Tpm3/Actc1/Sept9	7
CC	GO:0005938	cell cortex	11/138	296/23416	1.51861e-06	3.21587e-05	2.23795e-05	Actn2/Myh10/Gsn/Sptb/Myl12a/Ncl/Myh2/Tpm3/Sept9/Dlg4/Krt19	11
CC	GO:0016460	myosin II complex	4/138	16/23416	1.98933e-06	3.88816e-05	2.7058e-05	Myh10/Myl12a/Myh2/Mybpc3	4
CC	GO:0044448	cell cortex part	9/138	191/23416	2.05209e-06	3.88816e-05	2.7058e-05	Actn2/Gsn/Sptb/Myl12a/Myh2/Tpm3/Sept9/Dlg4/Krt19	9
CC	GO:0099568	cytoplasmic region	13/138	454/23416	3.02302e-06	5.44143e-05	3.78673e-05	Actn2/Myh10/Gsn/Sptb/Kif5a/Myl12a/Ncl/Myh2/Tpm3/Sept9/Dlg4/Akr1b3/Krt19	13
CC	GO:0043034	costamere	4/138	19/23416	4.17881e-06	7.16367e-05	4.98525e-05	Actg1/Dag1/Ank2/Krt19	4
CC	GO:0042383	sarcolemma	8/138	161/23416	5.22255e-06	8.54599e-05	5.94721e-05	Flnc/Sri/Dag1/Bin1/Ank2/Casq1/Cltc/Krt19	8
CC	GO:0030863	cortical cytoskeleton	7/138	116/23416	5.78923e-06	9.06141e-05	6.30589e-05	Actn2/Gsn/Sptb/Myh2/Tpm3/Dlg4/Krt19	7
CC	GO:0001725	stress fiber	6/138	77/23416	6.31698e-06	9.09645e-05	6.33028e-05	Lcp1/Myh10/Myl12a/Sipa1l3/Tpm3/Sept9	6
CC	GO:0097517	contractile actin filament bundle	6/138	77/23416	6.31698e-06	9.09645e-05	6.33028e-05	Lcp1/Myh10/Myl12a/Sipa1l3/Tpm3/Sept9	6
CC	GO:0150034	distal axon	11/138	361/23416	1.00907e-05	0.000139717	9.723e-05	Actg1/Sri/Myh10/Kif5a/Bin1/Nefl/Tnn/Got1/Tpm3/Rtn4/Prph	11
CC	GO:0032432	actin filament bundle	6/138	86/23416	1.19947e-05	0.00015993	0.000111296	Lcp1/Myh10/Myl12a/Sipa1l3/Tpm3/Sept9	6
CC	GO:0030055	cell-substrate junction	7/138	160/23416	4.67045e-05	0.000600487	0.000417883	Lcp1/Erbin/Actn2/Gsn/Dag1/Fes/Dcaf6	7
CC	GO:0030315	T-tubule	5/138	70/23416	5.88264e-05	0.000713524	0.000496546	Sri/Bin1/Ank2/Casq1/Cltc	5
CC	GO:0005884	actin filament	6/138	114/23416	5.94603e-05	0.000713524	0.000496546	Lcp1/Actg1/Tpm1/Tpm2/Tpm3/Actc1	6
CC	GO:0016528	sarcoplasm	5/138	79/23416	0.000104996	0.0012193	0.000848521	Flnc/Sri/Gsn/Casq1/Casq2	5
CC	GO:0033268	node of Ranvier	3/138	17/23416	0.000128191	0.00144215	0.0010036	Dag1/Bin1/Iqschfp	3
CC	GO:0030864	cortical actin cytoskeleton	5/138	83/23416	0.000132739	0.00144806	0.00100772	Actn2/Gsn/Sptb/Myh2/Krt19	5
CC	GO:0005759	mitochondrial matrix	8/138	259/23416	0.000154756	0.0016386	0.00114031	Etfa/Mdh2/Casq1/Agxt/Hadha/Glud1/Trmt5/Cps1	8
CC	GO:0099571	postsynaptic cytoskeleton	3/138	19/23416	0.000181102	0.00183753	0.00127875	Actg1/Myh10/Nefl	3
CC	GO:0044420	extracellular matrix component	4/138	48/23416	0.000183753	0.00183753	0.00127875	Col3a1/Col12a1/Col2a1/Mfap5	4
CC	GO:0044306	neuron projection terminus	7/138	202/23416	0.000200138	0.00194729	0.00135513	Actg1/Sri/Bin1/Tnn/Got1/Prph/Dlg4	7
CC	GO:0005925	focal adhesion	6/138	147/23416	0.000240484	0.00227827	0.00158546	Lcp1/Actn2/Gsn/Dag1/Fes/Dcaf6	6
CC	GO:0098839	postsynaptic density membrane	5/138	96/23416	0.000262873	0.00242652	0.00168863	Actn2/Rtn4/Akap9/Dlg4/Hspb1	5
CC	GO:0031594	neuromuscular junction	5/138	97/23416	0.00027586	0.00248274	0.00172775	Tuba1a/Erbin/Myh10/Nefl/Dlg4	5
CC	GO:0005924	cell-substrate adherens junction	6/138	153/23416	0.000298276	0.00261901	0.00182258	Lcp1/Actn2/Gsn/Dag1/Fes/Dcaf6	6
CC	GO:0002102	podosome	3/138	26/23416	0.000471479	0.00404125	0.00281233	Lcp1/Gsn/Tpm3	3
CC	GO:0043679	axon terminus	6/138	181/23416	0.000726197	0.00607979	0.00423096	Actg1/Sri/Bin1/Tnn/Got1/Prph	6
CC	GO:0099634	postsynaptic specialization membrane	5/138	136/23416	0.00128323	0.0104992	0.00730643	Actn2/Rtn4/Akap9/Dlg4/Hspb1	5
CC	GO:0005883	neurofilament	2/138	10/23416	0.00150434	0.0115226	0.00801867	Nefl/Prph	2
CC	GO:0098850	extrinsic component of synaptic vesicle membrane	2/138	10/23416	0.00150434	0.0115226	0.00801867	Bin1/Cltc	2
CC	GO:0099569	presynaptic cytoskeleton	2/138	10/23416	0.00150434	0.0115226	0.00801867	Actg1/Nefl	2
CC	GO:0045211	postsynaptic membrane	8/138	368/23416	0.00155712	0.0116784	0.00812707	Actn2/Dag1/Syne1/Ank2/Rtn4/Akap9/Dlg4/Hspb1	8
CC	GO:0044304	main axon	4/138	85/23416	0.00161628	0.0118747	0.00826368	Dag1/Bin1/Dlg4/Iqschfp	4
CC	GO:0005583	fibrillar collagen trimer	2/138	11/23416	0.00183155	0.0129286	0.00899708	Col3a1/Col2a1	2
CC	GO:0098643	banded collagen fibril	2/138	11/23416	0.00183155	0.0129286	0.00899708	Col3a1/Col2a1	2
CC	GO:0070938	contractile ring	2/138	13/23416	0.00257748	0.0178441	0.0124178	Dag1/Myh2	2
CC	GO:0098871	postsynaptic actin cytoskeleton	2/138	14/23416	0.00299547	0.0203466	0.0141593	Actg1/Myh10	2
CC	GO:0032155	cell division site part	3/138	51/23416	0.00339196	0.022613	0.0157366	Myh10/Myh2/Tpm3	3
CC	GO:0005743	mitochondrial inner membrane	8/138	425/23416	0.00377038	0.0246789	0.0171742	Ndufs5/Mdh2/Slc25a4/Slc25a11/Ndufa10/Hadha/Glud1/Cps1	8
CC	GO:0098644	complex of collagen trimers	2/138	16/23416	0.00391971	0.0251981	0.0175356	Col3a1/Col2a1	2
CC	GO:0032153	cell division site	3/138	56/23416	0.00441949	0.0279125	0.0194245	Myh10/Myh2/Tpm3	3
CC	GO:0034399	nuclear periphery	4/138	118/23416	0.0052777	0.0327582	0.0227966	Dag1/Dnmt3a/Lmnb2/Matr3	4
CC	GO:0036464	cytoplasmic ribonucleoprotein granule	5/138	193/23416	0.00578942	0.0353253	0.0245831	Tuba1a/Syne1/Kif5a/Ncl/Vcp	5
CC	GO:0016010	dystrophin-associated glycoprotein complex	2/138	20/23416	0.00611131	0.035485	0.0246943	Dag1/Krt19	2
CC	GO:0030132	clathrin coat of coated pit	2/138	20/23416	0.00611131	0.035485	0.0246943	Eps15l1/Cltc	2
CC	GO:0090665	glycoprotein complex	2/138	20/23416	0.00611131	0.035485	0.0246943	Dag1/Krt19	2
CC	GO:0005912	adherens junction	6/138	280/23416	0.00639996	0.0362072	0.0251968	Lcp1/Actn2/Gsn/Dag1/Fes/Dcaf6	6
CC	GO:0030426	growth cone	5/138	198/23416	0.00643683	0.0362072	0.0251968	Myh10/Kif5a/Nefl/Tpm3/Rtn4	5
CC	GO:0019866	organelle inner membrane	8/138	467/23416	0.00657168	0.0362583	0.0252324	Ndufs5/Mdh2/Slc25a4/Slc25a11/Ndufa10/Hadha/Glud1/Cps1	8
CC	GO:0043194	axon initial segment	2/138	21/23416	0.00672867	0.0362583	0.0252324	Bin1/Iqschfp	2
CC	GO:0005882	intermediate filament	4/138	127/23416	0.00682572	0.0362583	0.0252324	Nefl/Lmnb2/Prph/Krt19	4
CC	GO:0030427	site of polarized growth	5/138	201/23416	0.00684879	0.0362583	0.0252324	Myh10/Kif5a/Nefl/Tpm3/Rtn4	5
CC	GO:0031012	extracellular matrix	8/138	474/23416	0.00716124	0.0369309	0.0257005	Col3a1/Pkm/Col12a1/Dag1/Tnn/Col2a1/Lgals4/Mfap5	8
CC	GO:0000502	proteasome complex	3/138	67/23416	0.00728742	0.0369309	0.0257005	Vcp/Psmd2/Hspb1	3
CC	GO:0071782	endoplasmic reticulum tubular network	2/138	22/23416	0.00737312	0.0369309	0.0257005	Rab10/Rtn4	2
CC	GO:0030141	secretory granule	7/138	380/23416	0.00741507	0.0369309	0.0257005	Rab10/Chga/Sri/Brca2/Dmxl2/Mpo/Pdia3	7
CC	GO:0035770	ribonucleoprotein granule	5/138	206/23416	0.00757588	0.0369309	0.0257005	Tuba1a/Syne1/Kif5a/Ncl/Vcp	5
CC	GO:1905369	endopeptidase complex	3/138	68/23416	0.00759136	0.0369309	0.0257005	Vcp/Psmd2/Hspb1	3
CC	GO:0070161	anchoring junction	6/138	294/23416	0.0080472	0.0386266	0.0268805	Lcp1/Actn2/Gsn/Dag1/Fes/Dcaf6	6
CC	GO:0016529	sarcoplasmic reticulum	3/138	70/23416	0.00822146	0.0389438	0.0271012	Sri/Casq1/Casq2	3
CC	GO:0008021	synaptic vesicle	5/138	219/23416	0.00971495	0.0453787	0.0315793	Rab10/Bin1/Dmxl2/Cltc/Dlg4	5
CC	GO:0019898	extrinsic component of membrane	6/138	307/23416	0.00983205	0.0453787	0.0315793	Fes/Bin1/Rb1cc1/Cltc/Akap9/Dlg4	6
MF	GO:0051015	actin filament binding	18/134	193/22744	9.06591e-17	2.93735e-14	2.45257e-14	Lcp1/Myom1/Actn2/Flnc/Myh10/Gsn/Sptb/Tnnc2/Syne1/Tpm1/Tpm2/Bin1/Mybpc3/Neb/Tpm3/Myh4/Actn3/Mybpc2	18
MF	GO:0003779	actin binding	22/134	414/22744	4.20951e-15	6.8194e-13	5.69391e-13	Lcp1/Myom1/Actn2/Flnc/Myh10/Gsn/Sptb/Tnnc2/Dag1/Syne1/Tpm1/Tpm2/Bin1/Inppl1/Mybpc3/Neb/Tpm3/Myh4/S100a4/Actn3/Tnni2/Mybpc2	22
MF	GO:0008307	structural constituent of muscle	7/134	23/22744	4.76747e-11	5.14886e-09	4.29908e-09	Myom1/Dag1/Mylpf/Mybpc3/Pdlim3/Mybpc2/Krt19	7
MF	GO:0005200	structural constituent of cytoskeleton	9/134	67/22744	2.08788e-10	1.69118e-08	1.41207e-08	Tuba1a/Actg1/Myom1/Sptb/Tpm1/Tpm2/Nefl/Mybpc3/Mybpc2	9
MF	GO:0030506	ankyrin binding	4/134	23/22744	9.35117e-06	0.000592069	0.000494353	Flnc/Sptb/Cltc/Iqschfp	4
MF	GO:0008022	protein C-terminus binding	9/134	235/22744	1.09642e-05	0.000592069	0.000494353	Pfkm/Brca2/Nefl/Ncl/Cltc/Stip1/Dlg4/Npat/Ywhab	9
MF	GO:0051393	alpha-actinin binding	4/134	32/22744	3.64456e-05	0.00168691	0.0014085	Myom1/Dag1/Mybpc3/Mybpc2	4
MF	GO:0043531	ADP binding	4/134	39/22744	8.0742e-05	0.00311006	0.00259676	Pkm/Myh10/Glud1/Vcp	4
MF	GO:0051371	muscle alpha-actinin binding	3/134	15/22744	8.63904e-05	0.00311006	0.00259676	Myom1/Mybpc3/Mybpc2	3
MF	GO:0042805	actinin binding	4/134	42/22744	0.000108384	0.00351166	0.00293208	Myom1/Dag1/Mybpc3/Mybpc2	4
MF	GO:0016616	oxidoreductase activity, acting on the CH-OH group of donors, NAD or NADP as acceptor	6/134	134/22744	0.000144776	0.0042643	0.00356051	Mdh2/Ldha/Idh1/Ldhb/Hadha/Akr1b3	6
MF	GO:0002020	protease binding	6/134	138/22744	0.000170006	0.00450696	0.00376313	Col3a1/Sri/Brca2/Bin1/Cltc/Vcp	6
MF	GO:0099186	structural constituent of postsynapse	3/134	19/22744	0.000180835	0.00450696	0.00376313	Actg1/Nefl/Dlg4	3
MF	GO:0016614	oxidoreductase activity, acting on CH-OH group of donors	6/134	143/22744	0.000206298	0.00477434	0.00398637	Mdh2/Ldha/Idh1/Ldhb/Hadha/Akr1b3	6
MF	GO:0051287	NAD binding	4/134	62/22744	0.000493199	0.0106531	0.00889488	Idh1/Ldhb/Hadha/Glud1	4
MF	GO:0098918	structural constituent of synapse	3/134	29/22744	0.000653165	0.0132266	0.0110436	Actg1/Nefl/Dlg4	3
MF	GO:0005543	phospholipid binding	9/134	410/22744	0.000740509	0.0135844	0.0113424	Cpne9/Actn2/Faah/Fes/Bin1/Inppl1/Arap2/Cps1/Cpne5	9
MF	GO:0017022	myosin binding	4/134	70/22744	0.000781737	0.0135844	0.0113424	Rab10/Gsn/Mybpc3/Actc1	4
MF	GO:0043236	laminin binding	3/134	31/22744	0.000796616	0.0135844	0.0113424	Dag1/Ncl/Ctss	3
MF	GO:0042287	MHC protein binding	3/134	35/22744	0.00114016	0.017591	0.0146877	Col2a1/Vcp/Pdia3	3
MF	GO:0043394	proteoglycan binding	3/134	35/22744	0.00114016	0.017591	0.0146877	Cfh/Col2a1/Ctss	3
MF	GO:0030020	extracellular matrix structural constituent conferring tensile strength	3/134	38/22744	0.00145077	0.0213659	0.0178396	Col3a1/Col12a1/Col2a1	3
MF	GO:0050662	coenzyme binding	7/134	285/22744	0.00152908	0.0215401	0.0179851	Etfa/Got1/Idh1/Ldhb/Agxt/Hadha/Glud1	7
MF	GO:0048407	platelet-derived growth factor binding	2/134	12/22744	0.00218767	0.0295336	0.0246593	Col3a1/Col2a1	2
MF	GO:0004198	calcium-dependent cysteine-type endopeptidase activity	2/134	15/22744	0.00344035	0.042872	0.0357963	Capn1/Capn5	2
MF	GO:1990381	ubiquitin-specific protease binding	2/134	15/22744	0.00344035	0.042872	0.0357963	Cltc/Vcp	2

### Sheet: Sheet2
Actg1 Myom1 Actn2 Flnc Myh10 Bin1 Slc25a4 Ank2 Casq1 Ski Casq2 Mybpc3 Neb Actc1 Actn3 Mybpc2 Krt19
Chga Myom1 Actn2 Sri Tnnc2 Tpm1 Tpm2 Myl1 Bin1 Ank2 Casq1 Casq2 Myh2 Mybpc3 Myh4 Actc1 Actn3 Tnni2 Mybpc2
Actg1 Myom1 Actn2 Myh10 Casq1 Casq2 Mybpc3 Neb Actc1 Mybpc2 Krt19
Lcp1 Myom1 Actn2 Myh10 Gsn Sptb Tpm1 Tpm2 Bin1 Inppl1 Mybpc3 Neb Tpm3 Pdlim3 Actc1 Mybpc2
Actg1 Myom1 Actn2 Myh10 Tpm1 Casq1 Casq2 Mybpc3 Neb Actc1 Mybpc2 Krt19
Col3a1 Myom1 Actn2 Myh10 Tpm1 Smyd1 Mylpf Slc25a4 Kdm6b Ski Mybpc3 Neb Actc1 Actn3 Mybpc2
