## Supplementary material for "Comparison of Gene Expression During Early Phases of Limb Regeneration Between Regeneration-permissive Neotenic and Regeneration-deficient Metamorphic Axolotl": Table S5

### Sheet: Sheet1
ID	Description	GeneRatio	BgRatio	pvalue	p.adjust	qvalue	geneID	Count
mmu04610	Complement and coagulation cascades	8/73	88/8598	6.81776e-07	9.47668e-05	8.54014e-05	F2/F5/Serpina1b/Serpinb2/Itgax/Kng1/F11/Serpinf2	8
mmu01200	Carbon metabolism	6/73	120/8598	0.000517875	0.0268013	0.0241527	Cat/Acat1/Adh5/Gapdh/Sucla2/Cps1	6
mmu04512	ECM-receptor interaction	5/73	83/8598	0.000666833	0.0268013	0.0241527	Dag1/Col6a6/Col2a1/Tnn/Itgb4	5
mmu05410	Hypertrophic cardiomyopathy (HCM)	5/73	86/8598	0.000784264	0.0268013	0.0241527	Dag1/Actg1/Tpm3/Itgb4/Actc1	5
mmu05414	Dilated cardiomyopathy (DCM)	5/73	90/8598	0.000964077	0.0268013	0.0241527	Dag1/Actg1/Tpm3/Itgb4/Actc1	5
