## Supplementary material for "Comparison of Gene Expression During Early Phases of Limb Regeneration Between Regeneration-permissive Neotenic and Regeneration-deficient Metamorphic Axolotl": Table S6

### Sheet: Sheet1
ID	Description	GeneRatio	BgRatio	pvalue	p.adjust	qvalue	geneID	Count
mmu01200	Carbon metabolism	9/86	120/8598	2.77384e-06	0.000396658	0.00033578	Pfkm/Pkm/Mdh2/Got1/Idh1/Agxt/Hadha/Glud1/Cps1	9
mmu05410	Hypertrophic cardiomyopathy (HCM)	7/86	86/8598	2.21994e-05	0.00115295	0.000975998	Actg1/Dag1/Tpm1/Tpm2/Mybpc3/Tpm3/Actc1	7
mmu05414	Dilated cardiomyopathy (DCM)	7/86	90/8598	2.98892e-05	0.00115295	0.000975998	Actg1/Dag1/Tpm1/Tpm2/Mybpc3/Tpm3/Actc1	7
mmu00220	Arginine biosynthesis	4/86	19/8598	3.22504e-05	0.00115295	0.000975998	Arg1/Got1/Glud1/Cps1	4
mmu01230	Biosynthesis of amino acids	6/86	78/8598	0.000121264	0.00315649	0.00267204	Pfkm/Pkm/Arg1/Got1/Idh1/Cps1	6
mmu00270	Cysteine and methionine metabolism	5/86	50/8598	0.00013244	0.00315649	0.00267204	Mdh2/Got1/Dnmt3a/Ldha/Ldhb	5
mmu00250	Alanine, aspartate and glutamate metabolism	4/86	37/8598	0.000479091	0.00844334	0.00714747	Got1/Agxt/Glud1/Cps1	4
mmu00010	Glycolysis / Gluconeogenesis	5/86	67/8598	0.000528464	0.00844334	0.00714747	Pfkm/Pkm/Ldha/Ldhb/Pgm2	5
mmu00620	Pyruvate metabolism	4/86	38/8598	0.000531399	0.00844334	0.00714747	Pkm/Mdh2/Ldha/Ldhb	4
mmu00640	Propanoate metabolism	3/86	31/8598	0.00354793	0.0463192	0.0392102	Ldha/Ldhb/Hadha	3
mmu04510	Focal adhesion	7/86	199/8598	0.00367434	0.0463192	0.0392102	Actg1/Flnc/Mylpf/Myl12a/Tnn/Col2a1/Flt1	7
mmu00052	Galactose metabolism	3/86	32/8598	0.00388693	0.0463192	0.0392102	Pfkm/Pgm2/Akr1b3	3
