## Supplementary material for "Comparison of Gene Expression During Early Phases of Limb Regeneration Between Regeneration-permissive Neotenic and Regeneration-deficient Metamorphic Axolotl": Table S7

### Sheet: Sheet1
ID	Description	GeneRatio	BgRatio	pvalue	p.adjust	qvalue	geneID	Count
mmu04610	Complement and coagulation cascades	8/79	88/8598	1.25885e-06	0.00021904	0.000205392	Fga/Serping1/C4b/C9/Fgb/Fgg/Cfi/Vtn	8
mmu04915	Estrogen signaling pathway	9/79	134/8598	3.38929e-06	0.000294868	0.000276495	Hsp90b1/Krt12/Hspa1l/Mmp9/Krt24/Krt13/Krt18/Calm1/Krt17	9
mmu01200	Carbon metabolism	7/79	120/8598	0.000109288	0.00633873	0.00594376	Dld/Acat1/Sucla2/Suclg1/Pgd/Tkt/G6pdx	7
mmu00640	Propanoate metabolism	4/79	31/8598	0.00017204	0.00748374	0.00701742	Dld/Acat1/Sucla2/Suclg1	4
mmu00380	Tryptophan metabolism	4/79	48/8598	0.000945253	0.0328948	0.0308451	Aox2/Dld/Acat1/Aldh2	4
mmu00280	Valine, leucine and isoleucine degradation	4/79	56/8598	0.00168795	0.0489507	0.0459005	Aox2/Dld/Acat1/Aldh2	4
