## Supplementary material for "Comparison of Gene Expression During Early Phases of Limb Regeneration Between Regeneration-permissive Neotenic and Regeneration-deficient Metamorphic Axolotl": Table S8

### Sheet: Sheet1
ONTOLOGY	ID	Description	GeneRatio	BgRatio	pvalue	p.adjust	qvalue	geneID	Count
BP	GO:0042730	fibrinolysis	8/243	20/23239	1.43974e-11	2.50564e-08	1.97262e-08	F11/F2/Serpinf2/Fgb/Fgg/Fga/Anxa2/Serping1	8
BP	GO:0003012	muscle system process	23/243	380/23239	1.55196e-11	2.50564e-08	1.97262e-08	Casq2/Pdlim5/Atp2a2/Comp/Dsp/Mybpc1/Atp2a1/Actc1/G6pdx/Myl6/Myl2/Myh8/Tpm1/Slc25a4/Gsn/Myh4/Chga/Myh2/Myl1/Tnni2/Mybpc3/Actn3/Mybpc2	23
BP	GO:1900047	negative regulation of hemostasis	10/243	49/23239	7.46364e-11	8.03336e-08	6.32445e-08	F11/Anxa5/F2/Serpinf2/Comp/Fgb/Fgg/Fga/Anxa2/Serping1	10
BP	GO:0016485	protein processing	17/243	228/23239	3.19617e-10	2.06408e-07	1.625e-07	Dync2h1/F11/Uqcrc2/Serpinf2/Comp/Fgb/A2m/Fgg/Fga/Anxa2/Serping1/Cfh/Gsn/Ctnnd1/Cast/Capn1/Ctss	17
BP	GO:0050819	negative regulation of coagulation	9/243	50/23239	2.22315e-09	9.51683e-07	7.49234e-07	F11/Anxa5/F2/Serpinf2/Fgb/Fgg/Fga/Anxa2/Serping1	9
BP	GO:0055001	muscle cell development	15/243	195/23239	2.35784e-09	9.51683e-07	7.49234e-07	Casq2/Pdlim5/Atp2a2/Myh10/Comp/Mybpc1/Actc1/G6pdx/Myl2/Krt19/Slc25a4/Neb/Mybpc3/Actn3/Mybpc2	15
BP	GO:0044282	small molecule catabolic process	18/243	305/23239	4.06428e-09	1.45817e-06	1.14798e-06	Adipoq/Acat1/Adh5/Inpp5a/Got1/Faah/Tpi1/Pfkm/Agxt/Glud1/Aldh1l1/Aldh6a1/Hadha/Etfa/Ldha/Actn3/Arg1/Pgm2	18
BP	GO:0042060	wound healing	19/243	345/23239	4.62814e-09	1.49443e-06	1.17652e-06	Fn1/F11/Anxa5/C9/F2/Serpinf2/Myh10/Anxa1/Krt6a/Comp/Fgb/Fgg/Fga/Dsp/Anxa2/Serping1/Tpm1/Pkm/Myh2	19
BP	GO:0055003	cardiac myofibril assembly	7/243	26/23239	6.96201e-09	1.58412e-06	1.24714e-06	Myh10/Mybpc1/Actc1/Myl2/Neb/Mybpc3/Mybpc2	7
BP	GO:0006091	generation of precursor metabolites and energy	19/243	354/23239	7.03767e-09	1.58412e-06	1.24714e-06	Trap1/Sucla2/Phkb/Dld/Cyc1/Acat1/Adh5/Uqcrc1/Cat/Pygl/Eno3/Pkm/Tpi1/Pfkm/Ndufa10/Ldha/Actn3/Gfpt1/Pgm2	19
BP	GO:0061045	negative regulation of wound healing	9/243	67/23239	3.25124e-08	5.5254e-06	4.35e-06	F11/Anxa5/F2/Serpinf2/Fgb/Fgg/Fga/Anxa2/Serping1	9
BP	GO:0030198	extracellular matrix organization	15/243	248/23239	6.00162e-08	9.68961e-06	7.62837e-06	Ccdc80/Col11a1/Acan/Fn1/Col16a1/Serpinf2/Mmp9/Serpinb5/Mfap4/Vtn/Comp/Col12a1/Anxa2/Lcp1/Ctss	15
BP	GO:0010927	cellular component assembly involved in morphogenesis	10/243	105/23239	1.57088e-07	1.95091e-05	1.5359e-05	Casq2/Itgb4/Myh10/Mybpc1/Actc1/Myl2/Krt19/Neb/Mybpc3/Mybpc2	10
BP	GO:0015980	energy derivation by oxidation of organic compounds	14/243	246/23239	3.51116e-07	3.77918e-05	2.97525e-05	Trap1/Sucla2/Phkb/Dld/Cyc1/Uqcrc1/Cat/Pygl/Pfkm/Ndufa10/Ldha/Actn3/Gfpt1/Pgm2	14
BP	GO:0048738	cardiac muscle tissue development	14/243	253/23239	4.92723e-07	4.97188e-05	3.91423e-05	Col11a1/Pdlim5/Myh10/Dsp/Kdm6b/Mybpc1/Actc1/G6pdx/Myl2/Tpm1/Slc25a4/Neb/Mybpc3/Mybpc2	14
BP	GO:0010035	response to inorganic substance	19/243	478/23239	7.64344e-07	6.71674e-05	5.28791e-05	Trap1/Gphn/Fn1/Anxa5/Iqgap1/Anxa1/Mmp9/Fgb/Fgg/Fga/Kdm6b/Plcg2/Cat/Cpne6/Cpne5/Gsn/Mpo/Glud1/Akr1b3	19
BP	GO:0045861	negative regulation of proteolysis	16/243	344/23239	7.69648e-07	6.71674e-05	5.28791e-05	Usp47/Itih3/F2/Serpinf2/Ccar2/Hsp90ab1/Mmp9/Serpinb5/Vtn/Fetub/A2m/Serpina1b/Serping1/Por/Cast/Itih5	16
BP	GO:0007596	blood coagulation	11/243	157/23239	8.52505e-07	7.24405e-05	5.70304e-05	F11/Anxa5/C9/F2/Serpinf2/Comp/Fgb/Fgg/Fga/Anxa2/Serping1	11
BP	GO:0007599	hemostasis	11/243	159/23239	9.66541e-07	7.81832e-05	6.15515e-05	F11/Anxa5/C9/F2/Serpinf2/Comp/Fgb/Fgg/Fga/Anxa2/Serping1	11
BP	GO:0014706	striated muscle tissue development	18/243	439/23239	9.68512e-07	7.81832e-05	6.15515e-05	Col11a1/Pdlim5/Myh10/Ddx17/Dsp/Kdm6b/Mybpc1/Actc1/G6pdx/Myl6/Myl2/Tpm1/Slc25a4/Neb/Mylpf/Mybpc3/Actn3/Mybpc2	18
BP	GO:0007015	actin filament organization	17/243	396/23239	1.0464e-06	8.24104e-05	6.48795e-05	Fat1/Fer/Serpinf2/Myh10/Cap1/Mybpc1/Capza1/Actc1/Tpm1/Inppl1/Pdlim3/Lcp1/Scin/Gsn/Neb/Mybpc3/Mybpc2	17
BP	GO:0050817	coagulation	11/243	161/23239	1.0938e-06	8.40923e-05	6.62037e-05	F11/Anxa5/C9/F2/Serpinf2/Comp/Fgb/Fgg/Fga/Anxa2/Serping1	11
BP	GO:0070613	regulation of protein processing	8/243	75/23239	1.1751e-06	8.6236e-05	6.78913e-05	Serpinf2/A2m/Anxa2/Serping1/Cfh/Gsn/Ctnnd1/Cast	8
BP	GO:0003417	growth plate cartilage development	6/243	36/23239	1.84065e-06	0.000123822	9.74816e-05	Matn4/Matn1/Comp/Col12a1/Anxa2/Por	6
BP	GO:0046394	carboxylic acid biosynthetic process	15/243	344/23239	3.78216e-06	0.000230426	0.000181409	Prg3/Aloxe3/Pnpla8/Cltc/Alox8/Anxa1/Eno3/Got1/Pkm/Tpi1/Pfkm/Agxt/Glud1/Ldha/Actn3	15
BP	GO:0044270	cellular nitrogen compound catabolic process	17/243	438/23239	4.07245e-06	0.00023909	0.000188229	Syncrip/Aox2/Acat1/Hnrnpm/Pkp1/Tet3/Vim/Eno3/Por/Pkm/Tpi1/Pfkm/Aldh1l1/Nbas/Aldh6a1/Ldha/Actn3	17
BP	GO:0006979	response to oxidative stress	16/243	399/23239	5.21853e-06	0.000290528	0.000228725	Trap1/Fancd2/Gstp1/Adipoq/Fer/Atp2a2/Hnrnpm/Chd6/Anxa1/Mmp9/Kdm6b/G6pdx/Cat/Hspb1/Mpo/Akr1b3	16
BP	GO:0033275	actin-myosin filament sliding	4/243	12/23239	5.40531e-06	0.000291647	0.000229606	Actc1/Myl6/Myh8/Tpm1	4
BP	GO:0003416	endochondral bone growth	6/243	43/23239	5.41927e-06	0.000291647	0.000229606	Matn4/Matn1/Comp/Col12a1/Anxa2/Por	6
BP	GO:0032963	collagen metabolic process	8/243	97/23239	8.26249e-06	0.000392347	0.000308884	F2/Serpinf2/Mmp9/Mfap4/Vim/Got1/Arg1/Ctss	8
BP	GO:0045103	intermediate filament-based process	6/243	49/23239	1.17962e-05	0.000529029	0.00041649	Krt6a/Dsp/Pkp1/Vim/Krt17/Ina	6
BP	GO:0019693	ribose phosphate metabolic process	16/243	430/23239	1.32646e-05	0.000578805	0.000455677	Sucla2/Dld/Cyc1/Gphn/Acat1/Uqcrc1/G6pdx/Pygl/Myh8/Eno3/Pkm/Tpi1/Pfkm/Ndufa10/Ldha/Actn3	16
BP	GO:0016054	organic acid catabolic process	11/243	211/23239	1.4756e-05	0.000610215	0.000480406	Adipoq/Acat1/Got1/Faah/Agxt/Glud1/Aldh1l1/Aldh6a1/Hadha/Etfa/Arg1	11
BP	GO:0046395	carboxylic acid catabolic process	11/243	211/23239	1.4756e-05	0.000610215	0.000480406	Adipoq/Acat1/Got1/Faah/Agxt/Glud1/Aldh1l1/Aldh6a1/Hadha/Etfa/Arg1	11
BP	GO:0006090	pyruvate metabolic process	8/243	106/23239	1.59058e-05	0.000641998	0.000505428	Dld/Eno3/Pkm/Tpi1/Pfkm/Agxt/Ldha/Actn3	8
BP	GO:0009205	purine ribonucleoside triphosphate metabolic process	12/243	254/23239	1.62309e-05	0.000647032	0.000509391	Dld/Cyc1/Gphn/Uqcrc1/Myh8/Eno3/Pkm/Tpi1/Pfkm/Ndufa10/Ldha/Actn3	12
BP	GO:0051346	negative regulation of hydrolase activity	15/243	393/23239	1.84405e-05	0.000717401	0.00056479	Usp47/Myo1d/Itih3/Serpinf2/Anxa1/Mmp9/Serpinb5/Vtn/Fetub/A2m/Serpina1b/Serping1/Por/Cast/Itih5	15
BP	GO:0034599	cellular response to oxidative stress	12/243	258/23239	1.8952e-05	0.000719954	0.0005668	Trap1/Fancd2/Fer/Atp2a2/Chd6/Anxa1/Mmp9/Kdm6b/G6pdx/Hspb1/Mpo/Akr1b3	12
BP	GO:0046700	heterocycle catabolic process	16/243	444/23239	1.96362e-05	0.00073727	0.000580433	Syncrip/Aox2/Acat1/Hnrnpm/Pkp1/Tet3/Vim/Eno3/Pkm/Tpi1/Pfkm/Aldh1l1/Nbas/Aldh6a1/Ldha/Actn3	16
BP	GO:1901652	response to peptide	14/243	353/23239	2.30664e-05	0.00080958	0.00063736	Adipoq/Cyc1/Fer/Anxa5/Atp2a2/Hnrnpk/Erbin/Anxa1/Serpina1b/Atp2a1/Vim/Inppl1/Pkm/Hadha	14
BP	GO:0052547	regulation of peptidase activity	15/243	403/23239	2.46795e-05	0.000856882	0.0006746	Usp47/Itih3/Serpinf2/Mmp9/Serpinb5/Vtn/Fetub/A2m/Serpina1b/Serping1/Por/Gsn/Hspd1/Cast/Itih5	15
BP	GO:0051258	protein polymerization	12/243	270/23239	2.96426e-05	0.00100754	0.000793206	Casq2/Fer/Vtn/Fgb/Fgg/Fga/Capza1/Fes/Tpm1/Scin/Gsn/Sept2	12
BP	GO:0046034	ATP metabolic process	11/243	229/23239	3.14684e-05	0.00104754	0.000824702	Dld/Cyc1/Uqcrc1/Myh8/Eno3/Pkm/Tpi1/Pfkm/Ndufa10/Ldha/Actn3	11
BP	GO:0006006	glucose metabolic process	10/243	190/23239	3.33537e-05	0.00108787	0.000856451	Adipoq/G6pdx/Inppl1/Pkm/Tpi1/Pfkm/Ldha/Actn3/Gfpt1/Pgm2	10
BP	GO:0032102	negative regulation of response to external stimulus	13/243	319/23239	3.42018e-05	0.00110438	0.000869446	Sema3f/Gstp1/Adipoq/F11/Anxa5/F2/Serpinf2/Fgb/Hc/Fgg/Fga/Anxa2/Serping1	13
BP	GO:0002526	acute inflammatory response	8/243	118/23239	3.46516e-05	0.00110782	0.000872157	Gstp1/Fn1/F2/Serpinf2/A2m/Serpina1b/Serping1/Cfh	8
BP	GO:0044262	cellular carbohydrate metabolic process	12/243	275/23239	3.54518e-05	0.00112229	0.000883551	Phkb/Adipoq/Ppip5k2/Inpp5a/Pygl/Got1/Tpi1/Pfkm/Akr1b3/Actn3/Gfpt1/Pgm2	12
BP	GO:0046434	organophosphate catabolic process	10/243	193/23239	3.8107e-05	0.00119464	0.000940505	Acat1/Pnpla8/Inpp5a/Plcg2/Eno3/Pkm/Tpi1/Pfkm/Ldha/Actn3	10
BP	GO:0006887	exocytosis	14/243	370/23239	3.85693e-05	0.0011975	0.000942762	Rab15/Vps18/Fer/Atp2a2/Rab3a/Myh10/Cadps2/Anxa1/Fgb/Fgg/Fga/Fes/Exoc4/Chga	14
BP	GO:0017157	regulation of exocytosis	11/243	235/23239	3.98475e-05	0.00121385	0.000955628	Rab15/Vps18/Fer/Atp2a2/Rab3a/Cadps2/Anxa1/Fgb/Fgg/Fga/Fes	11
BP	GO:1901361	organic cyclic compound catabolic process	16/243	487/23239	5.93588e-05	0.00175844	0.00138437	Syncrip/Aox2/Acat1/Hnrnpm/Pkp1/Tet3/Vim/Eno3/Pkm/Tpi1/Pfkm/Aldh1l1/Nbas/Aldh6a1/Ldha/Actn3	16
BP	GO:0019439	aromatic compound catabolic process	15/243	458/23239	0.00010456	0.00273749	0.00215515	Syncrip/Aox2/Acat1/Hnrnpm/Pkp1/Tet3/Vim/Eno3/Pkm/Tpi1/Pfkm/Aldh1l1/Nbas/Ldha/Actn3	15
BP	GO:0019320	hexose catabolic process	4/243	24/23239	0.000105125	0.00273749	0.00215515	Pfkm/Ldha/Actn3/Pgm2	4
BP	GO:0034114	regulation of heterotypic cell-cell adhesion	4/243	24/23239	0.000105125	0.00273749	0.00215515	Adipoq/Fgb/Fgg/Fga	4
BP	GO:0019751	polyol metabolic process	7/243	105/23239	0.000119539	0.00301557	0.00237408	Ppip5k2/Inpp5a/Plcg2/Inppl1/Got1/Tpi1/Akr1b3	7
BP	GO:0072521	purine-containing compound metabolic process	15/243	468/23239	0.000132501	0.00318629	0.00250848	Sucla2/Dld/Cyc1/Gphn/Aox2/Acat1/Uqcrc1/Myh8/Eno3/Pkm/Tpi1/Pfkm/Ndufa10/Ldha/Actn3	15
BP	GO:0031589	cell-substrate adhesion	12/243	322/23239	0.000158765	0.00361023	0.00284224	Ccdc80/Fer/Fn1/Itgb4/Col16a1/Iqgap1/Otoa/Vtn/Fgb/Fgg/Fga/Rab1a	12
BP	GO:0034113	heterotypic cell-cell adhesion	5/243	50/23239	0.000173175	0.00388144	0.00305576	Adipoq/Fgb/Fgg/Fga/Dsp	5
BP	GO:0006957	complement activation, alternative pathway	3/243	11/23239	0.000175127	0.00388144	0.00305576	C9/Hc/Cfh	3
BP	GO:1903522	regulation of blood circulation	10/243	232/23239	0.0001755	0.00388144	0.00305576	Casq2/Atp2a2/Fgb/Fgg/Fga/Dsp/Myl2/Tpm1/Chga/Mybpc3	10
BP	GO:0006942	regulation of striated muscle contraction	6/243	79/23239	0.000180599	0.00394023	0.00310204	Casq2/Atp2a2/Dsp/Atp2a1/Chga/Actn3	6
BP	GO:0000302	response to reactive oxygen species	9/243	194/23239	0.000214415	0.00449575	0.00353938	Trap1/Gstp1/Fer/Anxa1/Mmp9/Kdm6b/Cat/Mpo/Akr1b3	9
BP	GO:0032799	low-density lipoprotein receptor particle metabolic process	3/243	12/23239	0.000231701	0.00467602	0.0036813	Adipoq/Hnrnpk/Anxa2	3
BP	GO:0048260	positive regulation of receptor-mediated endocytosis	5/243	56/23239	0.000296716	0.00567712	0.00446945	Hnrnpk/Vtn/Plcg2/Anxa2/Syne1	5
BP	GO:0030449	regulation of complement activation	3/243	13/23239	0.000298888	0.00567712	0.00446945	A2m/Serping1/Cfh	3
BP	GO:0044403	symbiont process	12/243	347/23239	0.000314636	0.00592635	0.00466566	Vps18/Fn1/F2/Hsp90ab1/Krt6a/Mmp9/Anxa2/Rab1a/Gsn/Hspd1/Mpo/Arg1	12
BP	GO:0031338	regulation of vesicle fusion	4/243	32/23239	0.000333167	0.00618274	0.0048675	Vps18/Rab3a/Anxa1/Anxa2	4
BP	GO:0048588	developmental cell growth	10/243	252/23239	0.000340145	0.00627616	0.00494105	Sema3f/Pdlim5/Fn1/Hnrnpk/Iqgap1/Hsp90ab1/G6pdx/Cpne6/Cpne5/Slc25a4	10
BP	GO:0050708	regulation of protein secretion	14/243	460/23239	0.000373205	0.0067701	0.00532992	Fn1/Anxa5/Myh10/Alox8/Anxa1/Fgb/Hc/Fgg/Fga/Hspd1/Pfkm/Anxa4/Glud1/Chga	14
BP	GO:2000257	regulation of protein activation cascade	3/243	14/23239	0.000377471	0.00677141	0.00533095	A2m/Serping1/Cfh	3
BP	GO:0002920	regulation of humoral immune response	4/243	34/23239	0.000422692	0.00725996	0.00571557	A2m/Fcer2a/Serping1/Cfh	4
BP	GO:0051260	protein homooligomerization	12/243	359/23239	0.000426814	0.00729198	0.00574078	Adipoq/Gphn/Acat1/Anxa5/C9/Fsd1/Cat/Pkm/Eef1a1/Pfkm/Arg1/Gfpt1	12
BP	GO:0019835	cytolysis	4/243	35/23239	0.000473343	0.00796055	0.00626713	C9/F2/Hc/Cfh	4
BP	GO:1901568	fatty acid derivative metabolic process	7/243	132/23239	0.00048792	0.00809803	0.00637536	Prg3/Aloxe3/Acat1/Pnpla8/Cyp2d10/Alox8/Anxa1	7
BP	GO:0051693	actin filament capping	4/243	37/23239	0.000587371	0.00934295	0.00735546	Capza1/Tpm1/Scin/Gsn	4
BP	GO:0072525	pyridine-containing compound biosynthetic process	6/243	99/23239	0.000612188	0.00968998	0.00762866	G6pdx/Eno3/Pkm/Tpi1/Pfkm/Actn3	6
BP	GO:0045766	positive regulation of angiogenesis	8/243	180/23239	0.000636038	0.0100184	0.0078872	Bmper/Jcad/Anxa1/Mmp9/Hc/Pkm/Flt1/Hspb1	8
BP	GO:0032637	interleukin-8 production	5/243	67/23239	0.000683482	0.0105942	0.00834052	Prg3/Adipoq/Anxa1/Rab1a/Anxa4	5
BP	GO:0002791	regulation of peptide secretion	14/243	498/23239	0.000812386	0.0122083	0.00961125	Fn1/Anxa5/Myh10/Alox8/Anxa1/Fgb/Hc/Fgg/Fga/Hspd1/Pfkm/Anxa4/Glud1/Chga	14
BP	GO:0016051	carbohydrate biosynthetic process	8/243	187/23239	0.000815874	0.0122083	0.00961125	Adipoq/Cltc/G6pdx/Got1/Tpi1/Akr1b3/Gfpt1/Pgm2	8
BP	GO:0071637	regulation of monocyte chemotactic protein-1 production	3/243	18/23239	0.000820439	0.0122083	0.00961125	Gstp1/Adipoq/Erbin	3
BP	GO:0097756	negative regulation of blood vessel diameter	6/243	105/23239	0.000834803	0.012365	0.00973466	Comp/Fgb/Fgg/Fga/G6pdx/Chga	6
BP	GO:0030307	positive regulation of cell growth	8/243	191/23239	0.000935686	0.0136712	0.010763	Usp47/Fn1/F2/Hnrnpk/Cpne6/Krt17/Cpne5/Slc25a4	8
BP	GO:0071248	cellular response to metal ion	7/243	149/23239	0.000999825	0.0144127	0.0113467	Fn1/Anxa5/Iqgap1/Mmp9/Cpne6/Cpne5/Gsn	7
BP	GO:1901615	organic hydroxy compound metabolic process	13/243	452/23239	0.00100955	0.0144345	0.0113639	Adh5/Ppip5k2/Inpp5a/G6pdx/Plcg2/Cat/Inppl1/Por/Got1/Tpi1/Akr1b3/Ldha/Actn3	13
BP	GO:0001818	negative regulation of cytokine production	9/243	242/23239	0.0010586	0.0149267	0.0117514	Gstp1/Adipoq/Fn1/F2/Hsp90ab1/Erbin/Anxa1/Anxa4/Arg1	9
BP	GO:0140056	organelle localization by membrane tethering	5/243	74/23239	0.00107458	0.0150861	0.0118769	Rab15/Vps18/Esyt1/Rab3a/Exoc4	5
BP	GO:0005977	glycogen metabolic process	5/243	76/23239	0.00121179	0.0162365	0.0127826	Phkb/Pygl/Pfkm/Gfpt1/Pgm2	5
BP	GO:1903312	negative regulation of mRNA metabolic process	5/243	76/23239	0.00121179	0.0162365	0.0127826	Syncrip/Hnrnpl/Hnrnpk/Pkp1/Nbas	5
BP	GO:0006959	humoral immune response	11/243	350/23239	0.00121183	0.0162365	0.0127826	Ighm/C9/F2/Krt6a/Fgb/Hc/A2m/Fga/Fcer2a/Serping1/Cfh	11
BP	GO:0035296	regulation of tube diameter	7/243	156/23239	0.00130516	0.017221	0.0135576	Serpinf2/Comp/Fgb/Fgg/Fga/G6pdx/Chga	7
BP	GO:0097746	regulation of blood vessel diameter	7/243	156/23239	0.00130516	0.017221	0.0135576	Serpinf2/Comp/Fgb/Fgg/Fga/G6pdx/Chga	7
BP	GO:0045912	negative regulation of carbohydrate metabolic process	4/243	47/23239	0.00146195	0.0185852	0.0146316	Adipoq/Cltc/Actn3/Gfpt1	4
BP	GO:1904036	negative regulation of epithelial cell apoptotic process	4/243	47/23239	0.00146195	0.0185852	0.0146316	Fgb/Fgg/Fga/Cast	4
BP	GO:0019400	alditol metabolic process	3/243	22/23239	0.00150133	0.0189368	0.0149084	Got1/Tpi1/Akr1b3	3
BP	GO:0034383	low-density lipoprotein particle clearance	3/243	23/23239	0.00171329	0.0212777	0.0167514	Adipoq/Hnrnpk/Anxa2	3
BP	GO:1900120	regulation of receptor binding	3/243	23/23239	0.00171329	0.0212777	0.0167514	Adipoq/Mmp9/Anxa2	3
BP	GO:0051222	positive regulation of protein transport	12/243	423/23239	0.00175507	0.0217131	0.0170941	Hspa1l/Myh10/Hnrnpm/Hsp90ab1/Alox8/Fgb/Hc/Fgg/Fga/Hspd1/Pfkm/Glud1	12
BP	GO:1901617	organic hydroxy compound biosynthetic process	8/243	211/23239	0.00176316	0.0217299	0.0171074	Ppip5k2/G6pdx/Plcg2/Por/Got1/Akr1b3/Ldha/Actn3	8
BP	GO:0046165	alcohol biosynthetic process	6/243	122/23239	0.00181073	0.0220636	0.0173701	Ppip5k2/G6pdx/Plcg2/Por/Got1/Akr1b3	6
BP	GO:0035924	cellular response to vascular endothelial growth factor stimulus	4/243	50/23239	0.00184206	0.022361	0.0176042	Jcad/Anxa1/Flt1/Hspb1	4
BP	GO:0007369	gastrulation	7/243	167/23239	0.00192724	0.0233073	0.0183492	Adipoq/Dld/Fn1/Vtn/Kdm6b/Col12a1/Exoc4	7
BP	GO:0050880	regulation of blood vessel size	7/243	168/23239	0.00199351	0.023677	0.0186403	Serpinf2/Comp/Fgb/Fgg/Fga/G6pdx/Chga	7
BP	GO:0050727	regulation of inflammatory response	10/243	318/23239	0.00199447	0.023677	0.0186403	Fancd2/Gstp1/Adipoq/F2/Anxa1/A2m/Serping1/Cfh/Hspd1/Ctss	10
BP	GO:0030072	peptide hormone secretion	9/243	267/23239	0.00208012	0.0243012	0.0191317	Anxa5/Anxa1/Fgb/Fgg/Fga/Rab1a/Pfkm/Glud1/Chga	9
BP	GO:0007009	plasma membrane organization	5/243	86/23239	0.00209973	0.0243012	0.0191317	Atp2a2/Myh10/Gsn/Myh2/Fat4	5
BP	GO:0072606	interleukin-8 secretion	3/243	25/23239	0.00219105	0.0249117	0.0196123	Anxa1/Rab1a/Anxa4	3
BP	GO:1903861	positive regulation of dendrite extension	3/243	25/23239	0.00219105	0.0249117	0.0196123	Hnrnpk/Cpne6/Cpne5	3
BP	GO:0032970	regulation of actin filament-based process	11/243	378/23239	0.002219	0.0250529	0.0197235	Casq2/Fer/Atp2a2/Serpinf2/Dsp/Capza1/Fes/Tpm1/Scin/Gsn/Neb	11
BP	GO:0030212	hyaluronan metabolic process	3/243	26/23239	0.00245787	0.0275571	0.021695	Cltc/Itih3/Itih5	3
BP	GO:2001234	negative regulation of apoptotic signaling pathway	8/243	224/23239	0.00255551	0.0283324	0.0223053	Trap1/Usp47/Ccar2/Mmp9/Fgb/Fgg/Fga/Hspb1	8
BP	GO:0043647	inositol phosphate metabolic process	4/243	55/23239	0.00261923	0.0285543	0.02248	Ppip5k2/Inpp5a/Plcg2/Inppl1	4
BP	GO:0070296	sarcoplasmic reticulum calcium ion transport	3/243	27/23239	0.00274393	0.0293382	0.0230972	Casq2/Atp2a2/Atp2a1	3
BP	GO:0045785	positive regulation of cell adhesion	11/243	399/23239	0.00335276	0.0338717	0.0266663	Ccdc80/Fn1/Col16a1/Iqgap1/Anxa1/Vtn/Fgb/Fgg/Fga/Tpm1/Hspd1	11
BP	GO:0002444	myeloid leukocyte mediated immunity	5/243	96/23239	0.00338822	0.0338717	0.0266663	Fer/F2/Fes/Chga/Arg1	5
BP	GO:0140029	exocytic process	5/243	97/23239	0.00354251	0.0350882	0.027624	Rab15/Vps18/Rab3a/Cadps2/Exoc4	5
BP	GO:0048008	platelet-derived growth factor receptor signaling pathway	4/243	60/23239	0.00359596	0.0355087	0.0279551	Adipoq/Fer/Iqgap1/Inppl1	4
BP	GO:0002697	regulation of immune effector process	11/243	405/23239	0.00375041	0.0368088	0.0289785	Fer/Ighm/Nsd2/Anxa1/A2m/Fcer2a/Serping1/Fes/Cfh/Hspd1/Arg1	11
BP	GO:0033627	cell adhesion mediated by integrin	4/243	61/23239	0.00381722	0.0370145	0.0291405	Itgb4/Col16a1/Fbn1/Vtn	4
BP	GO:0097006	regulation of plasma lipoprotein particle levels	4/243	61/23239	0.00381722	0.0370145	0.0291405	Adipoq/Hnrnpk/Anxa2/Mpo	4
BP	GO:0006457	protein folding	6/243	145/23239	0.00427348	0.0396525	0.0312173	Trap1/Hspa1l/Hsp90ab1/Pdia3/Hspb1/Hspd1	6
BP	GO:0003014	renal system process	5/243	102/23239	0.00439044	0.040621	0.0319798	Adipoq/Serpinf2/G6pdx/Gsn/Akr1b3	5
BP	GO:0010256	endomembrane system organization	10/243	356/23239	0.00445148	0.0409511	0.0322397	Vps18/Dync2h1/Cltc/Atp2a2/Myh10/Rab1a/Syne1/Gsn/Myh2/Fat4	10
BP	GO:0032508	DNA duplex unwinding	3/243	32/23239	0.00447776	0.0409595	0.0322463	Anxa1/Mcm4/Mcm7	3
BP	GO:0009650	UV protection	2/243	10/23239	0.00463642	0.0415861	0.0327397	Mfap4/Cat	2
BP	GO:0014883	transition between fast and slow fiber	2/243	10/23239	0.00463642	0.0415861	0.0327397	Atp2a2/Actn3	2
BP	GO:0051014	actin filament severing	2/243	10/23239	0.00463642	0.0415861	0.0327397	Scin/Gsn	2
BP	GO:0008360	regulation of cell shape	6/243	148/23239	0.00471967	0.0419197	0.0330023	Fn1/F2/Myh10/Arap3/Anxa1/Fes	6
BP	GO:0014812	muscle cell migration	5/243	105/23239	0.00496356	0.0433171	0.0341024	Adipoq/Iqgap1/Anxa1/Vtn/Fga	5
BP	GO:0045927	positive regulation of growth	9/243	305/23239	0.00499487	0.0433693	0.0341435	Usp47/Fn1/F2/Hnrnpk/Cpne6/Krt17/Cpne5/Slc25a4/Actn3	9
BP	GO:0009914	hormone transport	10/243	362/23239	0.0049964	0.0433693	0.0341435	Adipoq/Anxa5/Anxa1/Fgb/Fgg/Fga/Rab1a/Pfkm/Glud1/Chga	10
BP	GO:0042737	drug catabolic process	6/243	152/23239	0.00536676	0.0459662	0.036188	Acat1/Adh5/Cyp2d10/Cat/Por/Mpo	6
BP	GO:0051235	maintenance of location	9/243	310/23239	0.0055413	0.0472079	0.0371655	Casq2/Anxa5/F2/Fbn1/Atp2a1/Plcg2/Syne1/Scin/Gsn	9
BP	GO:1904019	epithelial cell apoptotic process	5/243	108/23239	0.00558782	0.0472079	0.0371655	Fgb/Fgg/Fga/Gsn/Cast	5
BP	GO:0014889	muscle atrophy	2/243	11/23239	0.00562782	0.0472079	0.0371655	Gsn/Actn3	2
BP	GO:0070943	neutrophil mediated killing of symbiont cell	2/243	11/23239	0.00562782	0.0472079	0.0371655	F2/Arg1	2
BP	GO:0006081	cellular aldehyde metabolic process	4/243	68/23239	0.00562869	0.0472079	0.0371655	Adh5/G6pdx/Tpi1/Agxt	4
BP	GO:0008637	apoptotic mitochondrial changes	5/243	109/23239	0.00580768	0.0483325	0.0380509	Ccar2/Mmp9/Atp2a1/Slc25a4/Hspd1	5
BP	GO:0002366	leukocyte activation involved in immune response	8/243	258/23239	0.00596318	0.0493721	0.0388693	Fer/Nsd2/Anxa1/Plcg2/Fes/Lcp1/Hspd1/Chga	8
CC	GO:0015629	actin cytoskeleton	39/247	466/23416	9.1259e-24	3.77812e-21	2.68013e-21	Myoz2/Vps18/Fer/Pdlim5/Myo1d/Myh10/Zfp185/Obscn/Iqgap1/Anxa1/Cap1/Mybpc1/Capza1/Actc1/Anxa2/Sipa1l3/Myl6/Myl2/Myh8/Tpm1/Hspb7/Pdlim3/Krt19/Lcp1/Arhgap32/Flt1/Gsn/Sept2/Eef1a1/Myh4/Neb/Myh2/Myl1/Mylpf/Tnni2/Mybpc3/Actn3/Mybpc2/Pgm2	39
CC	GO:0062023	collagen-containing extracellular matrix	31/247	330/23416	1.69126e-20	3.50091e-18	2.48348e-18	Ccdc80/Col11a1/Acan/Fn1/Anxa5/Itgb4/Col6a6/Itih3/Col16a1/F2/Serpinf2/Hapln1/Bmper/Lgals4/Fbn1/Matn4/Matn1/Anxa1/Mmp9/Mfap4/Vtn/Comp/Fgb/Fgg/Fga/Col12a1/Anxa2/Serping1/Rpsa/Anxa4/Itih5	31
CC	GO:0030016	myofibril	24/247	205/23416	2.61012e-18	3.60197e-16	2.55517e-16	Nexn/Casq2/Myoz2/Pdlim5/Anxa5/Obscn/Mybpc1/Atp2a1/Actc1/Myl2/Tpm1/Pdlim3/Krt19/Syne1/Hspb1/Myh4/Neb/Myh2/Myl1/Tnni2/Mybpc3/Actn3/Mybpc2/Pgm2	24
CC	GO:0031012	extracellular matrix	33/247	474/23416	8.87537e-18	9.186e-16	6.51639e-16	Ccdc80/Col11a1/Acan/Fn1/Anxa5/Itgb4/Col6a6/Itih3/Col16a1/F2/Serpinf2/Hapln1/Bmper/Hnrnpm/Lgals4/Fbn1/Matn4/Matn1/Anxa1/Mmp9/Mfap4/Vtn/Comp/Fgb/Fgg/Fga/Col12a1/Anxa2/Serping1/Rpsa/Pkm/Anxa4/Itih5	33
CC	GO:0043292	contractile fiber	24/247	220/23416	1.3665e-17	1.13146e-15	8.02641e-16	Nexn/Casq2/Myoz2/Pdlim5/Anxa5/Obscn/Mybpc1/Atp2a1/Actc1/Myl2/Tpm1/Pdlim3/Krt19/Syne1/Hspb1/Myh4/Neb/Myh2/Myl1/Tnni2/Mybpc3/Actn3/Mybpc2/Pgm2	24
CC	GO:0030017	sarcomere	21/247	182/23416	4.94469e-16	3.41184e-14	2.4203e-14	Nexn/Casq2/Myoz2/Pdlim5/Anxa5/Obscn/Mybpc1/Atp2a1/Actc1/Tpm1/Pdlim3/Krt19/Syne1/Hspb1/Neb/Myh2/Tnni2/Mybpc3/Actn3/Mybpc2/Pgm2	21
CC	GO:0044449	contractile fiber part	21/247	196/23416	2.24966e-15	1.33051e-13	9.43843e-14	Nexn/Casq2/Myoz2/Pdlim5/Anxa5/Obscn/Mybpc1/Atp2a1/Actc1/Tpm1/Pdlim3/Krt19/Syne1/Hspb1/Neb/Myh2/Tnni2/Mybpc3/Actn3/Mybpc2/Pgm2	21
CC	GO:0031674	I band	17/247	134/23416	6.72144e-14	3.47835e-12	2.46748e-12	Nexn/Casq2/Myoz2/Pdlim5/Anxa5/Obscn/Mybpc1/Atp2a1/Actc1/Pdlim3/Krt19/Hspb1/Neb/Mybpc3/Actn3/Mybpc2/Pgm2	17
CC	GO:0043209	myelin sheath	20/247	214/23416	1.46122e-13	6.72163e-12	4.7682e-12	Sucla2/Dld/Tuba1b/Myo1d/Cltc/Uqcrc2/Calm1/Uqcrc1/Anxa2/Pdia3/Exoc4/Ina/Pkm/Slc25a4/Gsn/Hspd1/Sept2/Eef1a1/Akr1b3/Ndufa10	20
CC	GO:0016459	myosin complex	12/247	60/23416	1.29848e-12	5.37572e-11	3.81344e-11	Myo1d/Myh10/Obscn/Myl6/Myl2/Myh8/Myh4/Myh2/Myl1/Mylpf/Mybpc3/Mybpc2	12
CC	GO:0030018	Z disc	15/247	122/23416	3.28671e-12	1.237e-10	8.77504e-11	Nexn/Casq2/Myoz2/Pdlim5/Anxa5/Obscn/Mybpc1/Pdlim3/Krt19/Hspb1/Neb/Mybpc3/Actn3/Mybpc2/Pgm2	15
CC	GO:0036379	myofilament	8/247	32/23416	1.1568e-09	3.99095e-08	2.83111e-08	Obscn/Mybpc1/Tpm1/Neb/Tnni2/Mybpc3/Actn3/Mybpc2	8
CC	GO:0032982	myosin filament	6/247	17/23416	1.45573e-08	4.63595e-07	3.28866e-07	Myh10/Obscn/Myh8/Myh4/Mybpc3/Mybpc2	6
CC	GO:0099568	cytoplasmic region	21/247	454/23416	1.76793e-08	5.22803e-07	3.70867e-07	Rpgrip1l/Dync2h1/Grik2/Itgb4/Hnrnpk/Myh10/Fgb/Cap1/Fgg/Fga/Capza1/Anxa2/Krt19/Exoc4/Arhgap32/Gsn/Sept2/Eef1a1/Ctnnd1/Myh2/Akr1b3	21
CC	GO:0005938	cell cortex	17/247	296/23416	1.89719e-08	5.23624e-07	3.71449e-07	Itgb4/Hnrnpk/Myh10/Fgb/Cap1/Fgg/Fga/Capza1/Anxa2/Krt19/Exoc4/Arhgap32/Gsn/Sept2/Eef1a1/Ctnnd1/Myh2	17
CC	GO:0005865	striated muscle thin filament	7/247	30/23416	2.20931e-08	5.71659e-07	4.05525e-07	Mybpc1/Tpm1/Neb/Tnni2/Mybpc3/Actn3/Mybpc2	7
CC	GO:0031252	cell leading edge	18/247	371/23416	9.41908e-08	2.29382e-06	1.6272e-06	Fat1/Fer/Myo1d/Itgb4/Myh10/Iqgap1/Arap3/Jcad/Arhgap31/Anxa2/Vim/Inppl1/Slc12a5/Lcp1/Exoc4/Gsn/Eef1a1/Ctnnd1	18
CC	GO:0005882	intermediate filament	11/247	127/23416	1.09174e-07	2.51101e-06	1.78127e-06	Krt12/Krt13/Krt24/Krt6a/Dsp/Vim/Krt19/Krt17/Ina/Krt72/Krt7	11
CC	GO:0031672	A band	7/247	41/23416	2.21023e-07	4.81598e-06	3.41637e-06	Obscn/Mybpc1/Atp2a1/Hspb1/Myh2/Mybpc3/Mybpc2	7
CC	GO:0070161	anchoring junction	15/247	294/23416	6.03988e-07	1.25025e-05	8.86908e-06	Tns3/Dsg1b/Nexn/Dsc3/Itgb4/Atp2a2/Iqgap1/Jcad/Dsp/Pkp1/Fes/Lcp1/Gsn/Ctnnd1/Dcaf6	15
CC	GO:0045111	intermediate filament cytoskeleton	11/247	165/23416	1.51907e-06	2.99473e-05	2.12441e-05	Krt12/Krt13/Krt24/Krt6a/Dsp/Vim/Krt19/Krt17/Ina/Krt72/Krt7	11
CC	GO:0031430	M band	5/247	22/23416	2.85213e-06	5.36718e-05	3.80738e-05	Obscn/Mybpc1/Hspb1/Mybpc3/Mybpc2	5
CC	GO:0005912	adherens junction	13/247	280/23416	9.54282e-06	0.000171771	0.000121851	Tns3/Nexn/Itgb4/Atp2a2/Iqgap1/Jcad/Dsp/Pkp1/Fes/Lcp1/Gsn/Ctnnd1/Dcaf6	13
CC	GO:0005604	basement membrane	8/247	105/23416	1.58135e-05	0.000272782	0.000193507	Ccdc80/Acan/Fn1/Itgb4/Fbn1/Vtn/Anxa2/Rpsa	8
CC	GO:0016460	myosin II complex	4/247	16/23416	1.9904e-05	0.000329611	0.00023382	Myh10/Obscn/Myh2/Mybpc3	4
CC	GO:0030864	cortical actin cytoskeleton	7/247	83/23416	2.8022e-05	0.000446196	0.000316524	Cap1/Capza1/Krt19/Gsn/Sept2/Eef1a1/Myh2	7
CC	GO:0005911	cell-cell junction	16/247	459/23416	3.27015e-05	0.000501423	0.000355701	Dsg1b/Rpgrip1l/Fat1/Anxa5/Dsc3/Atp2a2/Obscn/Iqgap1/Jcad/Dsp/Capza1/Pkp1/Sipa1l3/Ctnnd1/Myh2/Akr1b3	16
CC	GO:0030055	cell-substrate junction	9/247	160/23416	5.28515e-05	0.000781447	0.000554345	Tns3/Nexn/Itgb4/Iqgap1/Erbin/Fes/Lcp1/Gsn/Dcaf6	9
CC	GO:0030057	desmosome	4/247	24/23416	0.000108746	0.00152558	0.00108222	Dsg1b/Dsc3/Dsp/Pkp1	4
CC	GO:0019898	extrinsic component of membrane	12/247	307/23416	0.000110549	0.00152558	0.00108222	Ndufaf5/Gphn/Fer/Esyt1/Cltc/Atp2a2/Iqgap1/Alox8/Anxa1/Anxa2/Fes/Ctnnd1	12
CC	GO:1990204	oxidoreductase complex	7/247	107/23416	0.00014208	0.00189745	0.00134602	Dld/Cyc1/Uqcrc2/Uqcrc1/Ndufa10/Ndufs5/Etfa	7
CC	GO:0044420	extracellular matrix component	5/247	48/23416	0.000148312	0.00191879	0.00136116	Col11a1/Acan/Fbn1/Mfap4/Col12a1	5
CC	GO:0019897	extrinsic component of plasma membrane	9/247	184/23416	0.000154083	0.00193304	0.00137126	Gphn/Fer/Esyt1/Atp2a2/Iqgap1/Anxa1/Anxa2/Fes/Ctnnd1	9
CC	GO:0005750	mitochondrial respiratory chain complex III	3/247	11/23416	0.000179715	0.00218829	0.00155234	Cyc1/Uqcrc2/Uqcrc1	3
CC	GO:0044448	cell cortex part	9/247	191/23416	0.000203845	0.0024112	0.00171046	Cap1/Capza1/Krt19/Exoc4/Gsn/Sept2/Eef1a1/Ctnnd1/Myh2	9
CC	GO:0005924	cell-substrate adherens junction	8/247	153/23416	0.000227447	0.00259027	0.00183749	Tns3/Nexn/Itgb4/Iqgap1/Fes/Lcp1/Gsn/Dcaf6	8
CC	GO:0030863	cortical cytoskeleton	7/247	116/23416	0.000234504	0.00259027	0.00183749	Cap1/Capza1/Krt19/Gsn/Sept2/Eef1a1/Myh2	7
CC	GO:0045275	respiratory chain complex III	3/247	12/23416	0.000237754	0.00259027	0.00183749	Cyc1/Uqcrc2/Uqcrc1	3
CC	GO:0033267	axon part	14/247	441/23416	0.000267233	0.00283678	0.00201236	Grik2/Myo1d/Anxa5/Rab3a/Hnrnpk/Myh10/Iqgap1/Calm1/Hsp90ab1/Nav1/Exoc4/Got1/Ctnnd1/Iqschfp	14
CC	GO:0009898	cytoplasmic side of plasma membrane	8/247	160/23416	0.000308007	0.00318787	0.00226142	Dsg1b/Gphn/Fer/Esyt1/Atp2a2/Iqgap1/G6pdx/Fes	8
CC	GO:0030027	lamellipodium	8/247	162/23416	0.000334874	0.00338141	0.00239871	Fat1/Fer/Myh10/Arap3/Arhgap31/Inppl1/Gsn/Ctnnd1	8
CC	GO:0005764	lysosome	13/247	415/23416	0.000499415	0.00491778	0.00348858	Vps18/Fyco1/Cltc/Hsp90ab1/Anxa1/Cat/Anxa2/Sgsh/Got1/Mpo/Akr1b3/Capn1/Ctss	13
CC	GO:0000323	lytic vacuole	13/247	416/23416	0.000510784	0.00491778	0.00348858	Vps18/Fyco1/Cltc/Hsp90ab1/Anxa1/Cat/Anxa2/Sgsh/Got1/Mpo/Akr1b3/Capn1/Ctss	13
CC	GO:0031234	extrinsic component of cytoplasmic side of plasma membrane	6/247	96/23416	0.000544422	0.00512251	0.00363382	Gphn/Fer/Esyt1/Atp2a2/Iqgap1/Fes	6
CC	GO:0098562	cytoplasmic side of membrane	8/247	175/23416	0.000559892	0.00515101	0.00365403	Dsg1b/Gphn/Fer/Esyt1/Atp2a2/Iqgap1/G6pdx/Fes	8
CC	GO:0005903	brush border	7/247	135/23416	0.00058811	0.00529299	0.00375475	Myo1d/Myh10/Hsp90ab1/Capza1/Myl6/Scin/Actn3	7
CC	GO:0030496	midbody	7/247	136/23416	0.000614548	0.00537635	0.00381389	Rab11fip4/Myh10/Iqgap1/Anxa2/Syne1/Sept2/Ctnnd1	7
CC	GO:0005743	mitochondrial inner membrane	13/247	425/23416	0.000623345	0.00537635	0.00381389	Trap1/Ndufaf5/Cyc1/Acat1/Uqcrc2/Uqcrc1/Slc25a4/Hspd1/Slc25a11/Glud1/Hadha/Ndufa10/Ndufs5	13
CC	GO:0001726	ruffle	7/247	142/23416	0.000793648	0.00670551	0.00475677	Iqgap1/Arap3/Jcad/Anxa2/Lcp1/Gsn/Eef1a1	7
CC	GO:0005925	focal adhesion	7/247	147/23416	0.00097241	0.0080491	0.00570989	Tns3/Itgb4/Iqgap1/Fes/Lcp1/Gsn/Dcaf6	7
CC	GO:0031091	platelet alpha granule	3/247	19/23416	0.000991556	0.0080491	0.00570989	Fgb/Fgg/Fga	3
CC	GO:0045095	keratin filament	4/247	43/23416	0.00107954	0.00859482	0.00609701	Krt13/Krt6a/Krt72/Krt7	4
CC	GO:0045177	apical part of cell	12/247	409/23416	0.00142691	0.011146	0.00790679	Dsg1b/Fat1/Dync2h1/Fn1/Hsp90ab1/Anxa1/Otoa/Sipa1l3/Pdia3/Pfkm/Anxa4/Fat4	12
CC	GO:0019866	organelle inner membrane	13/247	467/23416	0.00146479	0.0112301	0.0079664	Trap1/Ndufaf5/Cyc1/Acat1/Uqcrc2/Uqcrc1/Slc25a4/Hspd1/Slc25a11/Glud1/Hadha/Ndufa10/Ndufs5	13
CC	GO:0150034	distal axon	11/247	361/23416	0.00166133	0.0121619	0.0086274	Grik2/Anxa5/Rab3a/Hnrnpk/Myh10/Iqgap1/Calm1/Hsp90ab1/Exoc4/Got1/Ctnnd1	11
CC	GO:0005581	collagen trimer	5/247	81/23416	0.00167446	0.0121619	0.0086274	Col11a1/Adipoq/Col6a6/Col16a1/Col12a1	5
CC	GO:0005746	mitochondrial respiratory chain	5/247	81/23416	0.00167446	0.0121619	0.0086274	Cyc1/Uqcrc2/Uqcrc1/Ndufa10/Ndufs5	5
CC	GO:0005759	mitochondrial matrix	9/247	259/23416	0.00179686	0.0128259	0.00909846	Trap1/Acat1/Ccar2/Hspd1/Agxt/Trmt5/Glud1/Hadha/Etfa	9
CC	GO:0070062	extracellular exosome	5/247	84/23416	0.00196681	0.013571	0.00962701	Fn1/Krt13/Anxa1/Anxa2/Hspd1	5
CC	GO:0098803	respiratory chain complex	5/247	84/23416	0.00196681	0.013571	0.00962701	Cyc1/Uqcrc2/Uqcrc1/Ndufa10/Ndufs5	5
CC	GO:0032155	cell division site part	4/247	51/23416	0.00204688	0.0138919	0.00985467	Rab11fip4/Myh10/Sept2/Myh2	4
CC	GO:0042641	actomyosin	5/247	88/23416	0.0024125	0.0161092	0.0114276	Myh10/Actc1/Anxa2/Sipa1l3/Lcp1	5
CC	GO:1903561	extracellular vesicle	5/247	91/23416	0.00279185	0.0183465	0.0130147	Fn1/Krt13/Anxa1/Anxa2/Hspd1	5
CC	GO:0032153	cell division site	4/247	56/23416	0.0028875	0.0186452	0.0132266	Rab11fip4/Myh10/Sept2/Myh2	4
CC	GO:0070469	respiratory chain	5/247	92/23416	0.00292738	0.0186452	0.0132266	Cyc1/Uqcrc2/Uqcrc1/Ndufa10/Ndufs5	5
CC	GO:0044438	microbody part	4/247	57/23416	0.00308009	0.0190322	0.0135011	Pnpla8/Cat/Hspd1/Agxt	4
CC	GO:0044439	peroxisomal part	4/247	57/23416	0.00308009	0.0190322	0.0135011	Pnpla8/Cat/Hspd1/Agxt	4
CC	GO:0098862	cluster of actin-based cell projections	7/247	186/23416	0.00369029	0.0224673	0.0159379	Myo1d/Myh10/Hsp90ab1/Capza1/Myl6/Scin/Actn3	7
CC	GO:0014704	intercalated disc	4/247	61/23416	0.00393807	0.0236284	0.0167616	Anxa5/Atp2a2/Obscn/Dsp	4
CC	GO:0099023	tethering complex	4/247	62/23416	0.00417537	0.0246943	0.0175177	Vps18/Exoc4/Sept2/Nbas	4
CC	GO:0030056	hemidesmosome	2/247	10/23416	0.00471616	0.026926	0.0191008	Itgb4/Erbin	2
CC	GO:0071203	WASH complex	2/247	10/23416	0.00471616	0.026926	0.0191008	Washc2/Capza1	2
CC	GO:0043230	extracellular organelle	5/247	103/23416	0.00474782	0.026926	0.0191008	Fn1/Krt13/Anxa1/Anxa2/Hspd1	5
CC	GO:0070069	cytochrome complex	3/247	33/23416	0.0050084	0.02802	0.0198769	Cyc1/Uqcrc2/Uqcrc1	3
CC	GO:0001527	microfibril	2/247	11/23416	0.00572426	0.0311083	0.0220677	Fbn1/Mfap4	2
CC	GO:0042555	MCM complex	2/247	11/23416	0.00572426	0.0311083	0.0220677	Mcm4/Mcm7	2
CC	GO:0099572	postsynaptic specialization	11/247	426/23416	0.00581164	0.0311083	0.0220677	Grik2/Gphn/Pdlim5/Hnrnpk/Erbin/Exoc4/Arhgap32/Hspb1/Ctnnd1/Cast/Hnrnpa3	11
CC	GO:0016324	apical plasma membrane	9/247	310/23416	0.00586099	0.0311083	0.0220677	Dsg1b/Fat1/Fn1/Hsp90ab1/Anxa1/Otoa/Pdia3/Pfkm/Anxa4	9
CC	GO:0005884	actin filament	5/247	114/23416	0.00725607	0.0376966	0.0267413	Vps18/Anxa1/Actc1/Tpm1/Lcp1	5
CC	GO:0042383	sarcolemma	6/247	161/23416	0.0073546	0.0376966	0.0267413	Anxa5/Cltc/Obscn/Anxa1/Anxa2/Krt19	6
CC	GO:0030141	secretory granule	10/247	380/23416	0.00737542	0.0376966	0.0267413	Dld/Rab3a/Fgb/Fgg/Fga/Pdia3/Dmxl2/Hspd1/Mpo/Chga	10
CC	GO:0070938	contractile ring	2/247	13/23416	0.00800609	0.039934	0.0283284	Sept2/Myh2	2
CC	GO:1990124	messenger ribonucleoprotein complex	2/247	13/23416	0.00800609	0.039934	0.0283284	Pkp1/Hnrnpa3	2
CC	GO:0014069	postsynaptic density	10/247	387/23416	0.00832864	0.0410483	0.0291189	Grik2/Gphn/Pdlim5/Hnrnpk/Exoc4/Arhgap32/Hspb1/Ctnnd1/Cast/Hnrnpa3	10
CC	GO:0032279	asymmetric synapse	10/247	390/23416	0.00876505	0.0416918	0.0295754	Grik2/Gphn/Pdlim5/Hnrnpk/Exoc4/Arhgap32/Hspb1/Ctnnd1/Cast/Hnrnpa3	10
CC	GO:0008021	synaptic vesicle	7/247	219/23416	0.00881751	0.0416918	0.0295754	Rab15/Anxa5/Cltc/Rab3a/Calm1/Dmxl2/Exoc4	7
CC	GO:0044455	mitochondrial membrane part	7/247	219/23416	0.00881751	0.0416918	0.0295754	Ndufaf5/Cyc1/Uqcrc2/Uqcrc1/Hspd1/Ndufa10/Ndufs5	7
CC	GO:0001725	stress fiber	4/247	77/23416	0.00896273	0.0416918	0.0295754	Myh10/Anxa2/Sipa1l3/Lcp1	4
CC	GO:0097517	contractile actin filament bundle	4/247	77/23416	0.00896273	0.0416918	0.0295754	Myh10/Anxa2/Sipa1l3/Lcp1	4
CC	GO:0016528	sarcoplasm	4/247	79/23416	0.00979056	0.0450366	0.0319482	Casq2/Atp2a2/Atp2a1/Gsn	4
CC	GO:0043220	Schmidt-Lanterman incisure	2/247	15/23416	0.010629	0.0479993	0.0340499	Anxa2/Akr1b3	2
CC	GO:0044291	cell-cell contact zone	4/247	81/23416	0.0106665	0.0479993	0.0340499	Anxa5/Atp2a2/Obscn/Dsp	4
MF	GO:0005201	extracellular matrix structural constituent	17/244	139/22744	1.61671e-13	8.18057e-11	6.48387e-11	Col11a1/Adipoq/Fn1/Col6a6/Col16a1/Hapln1/Bmper/Fbn1/Matn4/Matn1/Mfap4/Vtn/Comp/Fgb/Fgg/Fga/Col12a1	17
MF	GO:0003779	actin binding	25/244	414/22744	3.52981e-12	8.93043e-10	7.07821e-10	Nexn/Myoz2/Vps18/Fer/Pdlim5/Myo1d/Myh10/Zfp185/Cap1/Mybpc1/Capza1/Myl2/Myh8/Tpm1/Inppl1/Syne1/Lcp1/Scin/Gsn/Myh4/Neb/Tnni2/Mybpc3/Actn3/Mybpc2	25
MF	GO:0051015	actin filament binding	17/244	193/22744	3.44285e-11	5.80694e-09	4.60255e-09	Nexn/Myo1d/Myh10/Zfp185/Mybpc1/Capza1/Myh8/Tpm1/Syne1/Lcp1/Scin/Gsn/Myh4/Neb/Mybpc3/Actn3/Mybpc2	17
MF	GO:0008307	structural constituent of muscle	8/244	23/22744	6.67551e-11	8.44453e-09	6.69308e-09	Nexn/Mybpc1/Myl6/Pdlim3/Krt19/Mylpf/Mybpc3/Mybpc2	8
MF	GO:0050839	cell adhesion molecule binding	15/244	229/22744	2.91478e-08	2.94976e-06	2.33796e-06	Fer/Fn1/Itgb4/Col16a1/Obscn/Fbn1/Vtn/Comp/Fgb/Fgg/Fga/Dsp/Pkp1/Lcp1/Ctnnd1	15
MF	GO:0005539	glycosaminoglycan binding	14/244	202/22744	4.20685e-08	3.54778e-06	2.81195e-06	Ccdc80/Col11a1/Acan/Fn1/F11/Anxa5/F2/Hapln1/Fbn1/Vtn/Comp/Cfh/Mpo/Anxa4	14
MF	GO:1901681	sulfur compound binding	15/244	244/22744	6.74342e-08	4.87453e-06	3.86353e-06	Ccdc80/Col11a1/Gstp1/Dld/Fn1/F11/Anxa5/F2/Fbn1/Vtn/Comp/Cfh/Mpo/Anxa4/Hadha	15
MF	GO:0008201	heparin binding	12/244	150/22744	8.2838e-08	5.23951e-06	4.1528e-06	Ccdc80/Col11a1/Fn1/F11/Anxa5/F2/Fbn1/Vtn/Comp/Cfh/Mpo/Anxa4	12
MF	GO:0048306	calcium-dependent protein binding	8/244	71/22744	9.29585e-07	5.22633e-05	4.14236e-05	Casq2/Myo1d/Hnrnpm/Calm1/Anxa1/A2m/Anxa2/Anxa4	8
MF	GO:0005544	calcium-dependent phospholipid binding	7/244	53/22744	1.51945e-06	7.68844e-05	6.09381e-05	Esyt1/Anxa5/Anxa1/Anxa2/Cpne6/Cpne5/Anxa4	7
MF	GO:0005200	structural constituent of cytoskeleton	7/244	67/22744	7.54628e-06	0.000347129	0.000275132	Tuba1b/Mybpc1/Vim/Tpm1/Ina/Mybpc3/Mybpc2	7
MF	GO:0005543	phospholipid binding	16/244	410/22744	1.00779e-05	0.000424953	0.000336815	Washc2/Esyt1/Anxa5/Iqgap1/Arap3/Anxa1/Osbpl5/Anxa2/Cpne6/Fes/Inppl1/Arhgap32/Cpne5/Faah/Anxa4/Arap2	16
MF	GO:0050662	coenzyme binding	13/244	285/22744	1.3716e-05	0.000533869	0.000423141	Dld/Gphn/Aox2/Acat1/G6pdx/Cat/Pygl/Por/Got1/Agxt/Glud1/Hadha/Etfa	13
MF	GO:0002020	protease binding	9/244	138/22744	1.8727e-05	0.000676847	0.000536465	Fn1/Cltc/Serpinf2/Comp/A2m/Serpina1b/Anxa2/Hspd1/Cast	9
MF	GO:0016903	oxidoreductase activity, acting on the aldehyde or oxo group of donors	6/244	57/22744	3.29199e-05	0.0011105	0.000880175	Dld/Aox2/Adh5/Aldh1l1/Aldh6a1/Akr1b3	6
MF	GO:0005547	phosphatidylinositol-3,4,5-trisphosphate binding	5/244	39/22744	5.83052e-05	0.00166071	0.00131627	Washc2/Iqgap1/Arap3/Inppl1/Arap2	5
MF	GO:0016887	ATPase activity	15/244	424/22744	5.88237e-05	0.00166071	0.00131627	Dync2h1/Kif21a/Myo1d/Anxa5/Atp2a2/Hspa1l/Myh10/Chd6/Anxa1/Mcm4/Atp2a1/Actc1/Myh8/Eif4a2/Mcm7	15
MF	GO:0004866	endopeptidase inhibitor activity	10/244	199/22744	6.1038e-05	0.00166071	0.00131627	Itih3/Serpinf2/Serpinb5/Fetub/Hc/A2m/Serpina1b/Serping1/Cast/Itih5	10
MF	GO:0061134	peptidase regulator activity	11/244	242/22744	6.52821e-05	0.00166071	0.00131627	Fn1/Itih3/Serpinf2/Serpinb5/Fetub/Hc/A2m/Serpina1b/Serping1/Cast/Itih5	11
MF	GO:0004857	enzyme inhibitor activity	14/244	379/22744	6.56409e-05	0.00166071	0.00131627	Itih3/Serpinf2/Ccar2/Anxa1/Serpinb5/Fetub/Hc/A2m/Serpina1b/Anxa2/Serping1/Hspb1/Cast/Itih5	14
MF	GO:0042805	actinin binding	5/244	42/22744	8.39182e-05	0.00195019	0.00154571	Pdlim5/Hnrnpk/Mybpc1/Mybpc3/Mybpc2	5
MF	GO:0061135	endopeptidase regulator activity	10/244	207/22744	8.4791e-05	0.00195019	0.00154571	Itih3/Serpinf2/Serpinb5/Fetub/Hc/A2m/Serpina1b/Serping1/Cast/Itih5	10
MF	GO:0030414	peptidase inhibitor activity	10/244	210/22744	9.55228e-05	0.0021015	0.00166564	Itih3/Serpinf2/Serpinb5/Fetub/Hc/A2m/Serpina1b/Serping1/Cast/Itih5	10
MF	GO:0005388	calcium-transporting ATPase activity	3/244	11/22744	0.000188832	0.00398121	0.00315548	Anxa5/Atp2a2/Atp2a1	3
MF	GO:0004867	serine-type endopeptidase inhibitor activity	7/244	118/22744	0.000288074	0.00555379	0.0044019	Itih3/Serpinf2/Serpinb5/A2m/Serpina1b/Serping1/Itih5	7
MF	GO:0003725	double-stranded RNA binding	6/244	84/22744	0.000289838	0.00555379	0.0044019	Tuba1b/Cltc/Hsp90ab1/Vim/Hspd1/Myh4	6
MF	GO:0035091	phosphatidylinositol binding	10/244	243/22744	0.000311738	0.00555379	0.0044019	Washc2/Esyt1/Iqgap1/Arap3/Osbpl5/Anxa2/Fes/Inppl1/Arhgap32/Arap2	10
MF	GO:0044548	S100 protein binding	3/244	13/22744	0.000322149	0.00555379	0.0044019	Atp2a2/Iqgap1/Anxa2	3
MF	GO:0001968	fibronectin binding	4/244	31/22744	0.000323816	0.00555379	0.0044019	Ccdc80/Mmp9/Comp/Ctss	4
MF	GO:0042623	ATPase activity, coupled	12/244	340/22744	0.000329276	0.00555379	0.0044019	Dync2h1/Myo1d/Anxa5/Atp2a2/Hspa1l/Myh10/Chd6/Anxa1/Mcm4/Atp2a1/Eif4a2/Mcm7	12
MF	GO:0005178	integrin binding	7/244	122/22744	0.000353006	0.00576197	0.0045669	Fn1/Itgb4/Col16a1/Fbn1/Vtn/Comp/Lcp1	7
MF	GO:0045295	gamma-catenin binding	3/244	14/22744	0.000406765	0.00638413	0.00506002	Dsg1b/Fer/Dsc3	3
MF	GO:0031406	carboxylic acid binding	9/244	207/22744	0.000416356	0.00638413	0.00506002	Adipoq/Acan/Adh5/Hapln1/Pygl/Got1/Agxt/Glud1/Gfpt1	9
MF	GO:0097718	disordered domain specific binding	4/244	34/22744	0.000465392	0.00692612	0.0054896	Fn1/Cltc/Hsp90ab1/Tpm1	4
MF	GO:0051371	muscle alpha-actinin binding	3/244	15/22744	0.000504437	0.00729272	0.00578017	Mybpc1/Mybpc3/Mybpc2	3
MF	GO:0043394	proteoglycan binding	4/244	35/22744	0.00052105	0.00732364	0.00580467	Fn1/Comp/Cfh/Ctss	4
MF	GO:0003774	motor activity	7/244	131/22744	0.000542247	0.00741559	0.00587756	Dync2h1/Kif21a/Myo1d/Myh10/Myl6/Myh8/Myh4	7
MF	GO:0000146	microfilament motor activity	3/244	16/22744	0.000615941	0.00799144	0.00633397	Myo1d/Myh10/Myh8	3
MF	GO:0005521	lamin binding	3/244	16/22744	0.000615941	0.00799144	0.00633397	Hnrnpk/Pkp1/Syne1	3
MF	GO:0043177	organic acid binding	9/244	222/22744	0.000688922	0.00871487	0.00690735	Adipoq/Acan/Adh5/Hapln1/Pygl/Got1/Agxt/Glud1/Gfpt1	9
MF	GO:0030020	extracellular matrix structural constituent conferring tensile strength	4/244	38/22744	0.000716298	0.00884016	0.00700666	Col11a1/Col6a6/Col16a1/Col12a1	4
MF	GO:0005516	calmodulin binding	8/244	183/22744	0.000835716	0.0100684	0.00798014	Phkb/Myo1d/Myh10/Obscn/Iqgap1/Eef1a1/Myh4/Iqschfp	8
MF	GO:0009055	electron transfer activity	5/244	70/22744	0.000935937	0.0110136	0.0087293	Dld/Cyc1/Aox2/Por/Etfa	5
MF	GO:0016620	oxidoreductase activity, acting on the aldehyde or oxo group of donors, NAD or NADP as acceptor	4/244	46/22744	0.00148094	0.0170308	0.0134985	Dld/Adh5/Aldh1l1/Aldh6a1	4
MF	GO:0008483	transaminase activity	3/244	22/22744	0.00161526	0.0181627	0.0143956	Got1/Agxt/Gfpt1	3
MF	GO:1901981	phosphatidylinositol phosphate binding	7/244	159/22744	0.00168363	0.0185199	0.0146788	Washc2/Iqgap1/Arap3/Osbpl5/Anxa2/Inppl1/Arap2	7
MF	GO:0030506	ankyrin binding	3/244	23/22744	0.00184293	0.0198409	0.0157257	Cltc/Obscn/Iqschfp	3
MF	GO:0016769	transferase activity, transferring nitrogenous groups	3/244	24/22744	0.00208963	0.0220282	0.0174594	Got1/Agxt/Gfpt1	3
MF	GO:0030246	carbohydrate binding	9/244	270/22744	0.00265912	0.0274595	0.0217643	Prg3/Acan/Lgals4/Vtn/Fcer2a/G6pdx/Pygl/Pfkm/Gfpt1	9
MF	GO:0047485	protein N-terminus binding	6/244	129/22744	0.00272238	0.0275505	0.0218364	Pdlim5/Calm1/Ywhaq/Tpm1/Exoc4/Npat	6
MF	GO:0051213	dioxygenase activity	5/244	92/22744	0.00314451	0.0311985	0.0247277	Aloxe3/Alox8/Kdm6b/Tet3/Por	5
MF	GO:0045296	cadherin binding	4/244	59/22744	0.00370588	0.0353806	0.0280425	Fer/Obscn/Pkp1/Ctnnd1	4
MF	GO:0050840	extracellular matrix binding	4/244	59/22744	0.00370588	0.0353806	0.0280425	Vtn/Anxa2/Rpsa/Ctss	4
MF	GO:0008022	protein C-terminus binding	8/244	235/22744	0.00398933	0.0373815	0.0296284	Fn1/Cltc/Atp2a2/Rab3a/Ywhaq/Vim/Pfkm/Npat	8
MF	GO:0005080	protein kinase C binding	4/244	62/22744	0.00443033	0.0400312	0.0317285	Casq2/Pdlim5/Dsp/Hspb1	4
MF	GO:0051287	NAD binding	4/244	62/22744	0.00443033	0.0400312	0.0317285	Dld/Aox2/Glud1/Hadha	4
MF	GO:0051393	alpha-actinin binding	3/244	32/22744	0.004808	0.0425164	0.0336982	Mybpc1/Mybpc3/Mybpc2	3
MF	GO:0046030	inositol trisphosphate phosphatase activity	2/244	10/22744	0.00487342	0.0425164	0.0336982	Inpp5a/Inppl1	2
MF	GO:0030898	actin-dependent ATPase activity	2/244	11/22744	0.00591444	0.0498784	0.0395334	Myo1d/Myh10	2
MF	GO:0055102	lipase inhibitor activity	2/244	11/22744	0.00591444	0.0498784	0.0395334	Anxa1/Anxa2	2
