## Supplementary material for "Comparison of Gene Expression During Early Phases of Limb Regeneration Between Regeneration-permissive Neotenic and Regeneration-deficient Metamorphic Axolotl": Table S9

### Sheet: Sheet1
ID	Description	GeneRatio	BgRatio	pvalue	p.adjust	qvalue	geneID	Count
mmu01200	Carbon metabolism	15/139	120/8598	7.01149e-10	1.26128e-07	1.07791e-07	Sucla2/Dld/Acat1/Adh5/G6pdx/Cat/Eno3/Got1/Pkm/Tpi1/Pfkm/Agxt/Glud1/Aldh6a1/Hadha	15
mmu04610	Complement and coagulation cascades	13/139	88/8598	1.24879e-09	1.26128e-07	1.07791e-07	F11/C9/F2/Serpinf2/Vtn/Fgb/Hc/A2m/Fgg/Fga/Serpina1b/Serping1/Cfh	13
mmu00640	Propanoate metabolism	6/139	31/8598	8.45885e-06	0.000562348	0.000480589	Sucla2/Dld/Acat1/Aldh6a1/Hadha/Ldha	6
mmu00010	Glycolysis / Gluconeogenesis	8/139	67/8598	1.11356e-05	0.000562348	0.000480589	Dld/Adh5/Eno3/Pkm/Tpi1/Pfkm/Ldha/Pgm2	8
mmu04260	Cardiac muscle contraction	7/139	78/8598	0.000251855	0.010175	0.00869563	Cyc1/Atp2a2/Uqcrc2/Uqcrc1/Actc1/Myl2/Tpm1	7
mmu04915	Estrogen signaling pathway	9/139	134/8598	0.000307041	0.010337	0.00883415	Krt12/Krt13/Hspa1l/Krt24/Calm1/Hsp90ab1/Mmp9/Krt19/Krt17	9
mmu00380	Tryptophan metabolism	5/139	48/8598	0.00100654	0.0290458	0.0248229	Dld/Aox2/Acat1/Cat/Hadha	5
mmu00630	Glyoxylate and dicarboxylate metabolism	4/139	31/8598	0.00146646	0.0355682	0.030397	Dld/Acat1/Cat/Agxt	4
mmu01230	Biosynthesis of amino acids	6/139	78/8598	0.00158472	0.0355682	0.030397	Eno3/Got1/Pkm/Tpi1/Pfkm/Arg1	6
mmu00280	Valine, leucine and isoleucine degradation	5/139	56/8598	0.00202532	0.0381038	0.0325639	Dld/Aox2/Acat1/Aldh6a1/Hadha	5
mmu05010	Alzheimer disease	9/139	175/8598	0.00207496	0.0381038	0.0325639	Cyc1/Atp2a2/Uqcrc2/Calm1/Uqcrc1/Atp2a1/Ndufa10/Capn1/Ndufs5	9
mmu05410	Hypertrophic cardiomyopathy (HCM)	6/139	86/8598	0.00261127	0.041843	0.0357595	Itgb4/Atp2a2/Actc1/Myl2/Tpm1/Mybpc3	6
mmu00250	Alanine, aspartate and glutamate metabolism	4/139	37/8598	0.00285612	0.041843	0.0357595	Got1/Agxt/Glud1/Gfpt1	4
mmu00620	Pyruvate metabolism	4/139	38/8598	0.00315263	0.041843	0.0357595	Dld/Acat1/Pkm/Ldha	4
mmu05414	Dilated cardiomyopathy (DCM)	6/139	90/8598	0.00328122	0.041843	0.0357595	Itgb4/Atp2a2/Actc1/Myl2/Tpm1/Mybpc3	6
mmu00220	Arginine biosynthesis	3/139	19/8598	0.0033143	0.041843	0.0357595	Got1/Glud1/Arg1	3
