## Supplementary material for "Comparison of Gene Expression During Early Phases of Limb Regeneration Between Regeneration-permissive Neotenic and Regeneration-deficient Metamorphic Axolotl": Table S10

### Sheet: Sayfa1
Primers	Sequences
TCellβ3 Forward	TTCGATCCCGAGAGAATCAC
TCellβ3 Reverse	AGGTGACGTGGTCAGGGTAG
CSF1 Forward	CTCCAGGATGGGACTGTCAT
CSF1 Reverse	CCGCTTGGAGGTAGAGTCTG
IL-6 Forward	ATGCCAGCCCAGTTCCAGACT
IL-6 Reverse	TGCCAGGGACTCGTATTTTGGT
IL-8 Forward	CCAGAGAGAGCAGGCAAATGG
IL-8 Reverse	CACACAGAACCGACCGACCA
IL-10 Forward	AGCACTCCTTCGGCGCTTTAG
IL-10 Reverse	TTGAGACGTCACCGACCAACTG
CD11b Forward	CTCGCCCTACTGTGGATTGT
CD11b Reverse	AAGGCCACCTTCTCCAGATT
TGFB1 Forward	GGGGAACGGGTTCATATCAT
TGFB1 Reverse	TCTCTGAATGAACTGGGATGG
VEGFR Forward	ACTGAAAACGCTGGGAAATG
VEGFR Reverse	AGAAGGTGGTGGTGTCCAAG
